# CDK1 couples proliferation with protein synthesis

**DOI:** 10.1101/816850

**Authors:** Katharina Haneke, Johanna Schott, Doris Lindner, Anne K. Hollensen, Christian K. Damgaard, Cyril Mongis, Michael Knop, Wilhelm Palm, Alessia Ruggieri, Georg Stoecklin

## Abstract

Cell proliferation exerts a high demand on protein synthesis, yet the mechanisms coupling the two processes are not fully understood. A kinase and phosphatase screen for activators of translation, based on the formation of stress granules in human cells, revealed cell cycle-associated kinases as major candidates. CDK1 was identified as a positive regulator of global translation, and cell synchronization experiments showed that this is an extra-mitotic function of CDK1. Dephosphorylation of eIF2α and S6K1 signaling were found to act downstream of CDK1. Moreover, Ribo-Seq analysis uncovered that CDK1 exerts a particularly strong effect on the translation of 5’TOP mRNAs, which includes mRNAs encoding for ribosomal proteins and several translation factors. This effect requires the 5’TOP mRNA-binding protein LARP1, concurrent to our finding that LARP1 phosphorylation is strongly dependent on CDK1. Taken together, our results show that CDK1 provides a direct means to couple cell proliferation with biosynthesis of the translation machinery and the rate of protein synthesis.
