## Supplemental Table S1 for "CDK1 couples proliferation with protein synthesis"

### Sheet: Tabelle2
Plate	Well	Gene symbol	siRNA	siRNA2	siRNA3	siRNA4	product	replicates
2	A04	NAGK	0	121	0	4	250	2
5	B07	HK3	1	2	16	2	84	4
5	B06	ROS1	2	12	3	0	51	3
1	H10	PKM2	3	8	5	0	48	3
3	D04	PNKP	45	0	0	0	45	1
5	G09	NUCKS1	0	0	0	42	42	1
8	D05	PIK3C2A	2	0	0	18	40	2
1	G03	PHKA2	1	9	2	2	56	4
2	E02	RIOK2	3	1	7	3	56	4
5	D10	YSK4	0	2	4	7	39	3
5	E09	PDGFRB	0	7	1	12	60	3
7	H02	MAP4K2	2	5	1	5	52	4
7	A09	SPEG	0	2	2	8	36	3
1	A06	COASY	0	4	13	0	34	2
7	E11	IRAK3	2	2	2	2	32	4
2	H08	PCTK3	3	0	0	12	30	2
2	H10	DYRK4	0	2	13	0	30	2
7	H08	INSRR	3	5	2	0	30	3
1	B07	TRIB1	3	11	1	0	45	3
1	H04	NEK5	4	3	2	0	27	3
4	G07	NUP62	2	0	5	2	27	3
2	A07	ANKK1	0	10	0	3	26	2
2	D08	TWF1	3	0	2	3	24	3
5	D11	HIPK2	3	2	3	0	24	3
7	E07	SCYL3	1	9	2	0	36	3
2	F08	CAMKK2	0	6	0	5	22	2
8	F10	SNF1LK2	0	5	6	0	22	2
4	F06	PDK3	1	3	2	2	32	4
2	F10	KIT	3	2	1	2	28	4
5	B03	MAPKAPK3	2	3	2	0	0	0
5	B10	ITPK1	0	0	1	20	42	2
3	G10	PAK6	7	1	0	3	33	3
3	E04	FASTK	8	2	0	0	20	2
5	D09	TRIB3	0	0	3	7	20	2
7	D09	RIPK3	4	0	6	0	20	2
1	H06	CSNK1G2	0	6	0	3	18	2
3	A09	NEK6	4	5	0	0	18	2
4	F11	RYK	2	2	2	0	18	3
5	E06	MYO3A	0	5	0	4	18	2
7	F07	CDKN1C	7	2	0	0	18	2
1	D02	CDC2	5	3	0	1	27	3
2	A05	IRAK1	0	3	0	5	16	2
5	C05	CSNK2A2	0	0	5	3	16	2
7	C03	PMVK	4	4	0	0	16	2
2	H04	ADPGK	0	15	0	1	32	2
7	G08	COMMD3	0	14	1	0	30	2
2	B03	ITPKC	0	4	3	0	14	2
5	F08	MAP3K1	5	2	0	0	14	2
3	A06	EFNA3	13	0	0	0	13	1
7	H07	PFKFB1	1	3	1	3	32	4
5	G03	RPS6KA6	12	0	0	1	26	2
1	C08	CDKL3	3	0	3	0	12	2
2	B08	PRKCE	0	4	0	2	12	2
2	C06	SRC	0	0	2	4	12	2
3	D07	ETNK2	2	4	0	0	12	2
3	G03	PI4K2A	0	3	0	3	12	2
5	B11	EPHA2	0	3	3	0	12	2
7	G02	FGFR4	0	4	0	2	12	2
7	G11	SRMS	0	3	0	3	12	2
2	B11	CLK1	0	1	0	11	24	2
1	A02	TTK	0	0	11	0	11	1
5	G10	CIT	0	0	0	11	11	1
1	D06	FN3K	3	1	1	2	28	4
2	B02	NEK10	3	1	2	1	28	4
2	C03	RPS6KB2	2	3	1	0	18	3
2	C11	SNRK	2	1	0	3	18	3
3	C10	CDC42BPB	3	1	2	0	18	3
8	B03	GUCY2E	0	1	3	2	18	3
8	F08	INSR	1	2	0	3	18	3
5	H02	SGK269	2	3	0	0	12	2
2	E06	EPHA10	3	0	0	2	10	2
2	H06	FGFR3	0	3	0	2	10	2
3	E07	HSPB8	0	2	0	3	10	2
4	E03	PIK3R3	2	0	3	0	10	2
5	C02	PHKG1	2	0	0	3	10	2
5	C11	SRP72	3	0	0	2	10	2
5	E08	DBF4	10	0	0	0	10	1
5	F02	CRKRS	2	3	0	0	10	2
7	G09	TK2	0	0	2	3	10	2
1	G08	ALPK3	0	0	9	0	9	1
8	G03	ULK3	0	0	0	9	9	1
8	G05	NEK2	1	1	2	2	24	4
2	A11	CALM1	0	0	8	1	18	2
3	B11	CSNK1E	0	1	0	8	18	2
2	B09	AK1	0	2	2	0	16	4
4	E04	ACVR2A	0	2	1	2	15	3
5	A09	PKIB	2	0	2	1	15	3
5	A10	CDK5	2	0	1	2	15	3
5	E04	DYRK3	2	0	1	2	15	3
1	H11	CDKL5	2	0	2	0	8	2
2	E10	STK24	0	0	2	2	8	2
4	B03	LCK	2	0	2	0	8	2
4	G03	NEK8	2	0	2	0	8	2
4	G09	PIP4K2C	0	0	2	2	8	2
4	H10	MAP3K11	0	0	2	2	8	2
7	D11	SPHK2	0	0	0	8	8	1
8	F02	SGK1	0	2	2	0	8	2
5	D06	ICK	1	0	7	0	16	2
7	D05	PRKAB2	0	0	1	7	16	2
3	A07	BCKDK	0	0	7	0	7	1
5	B02	EIF2AK1	7	0	0	0	7	1
5	C10	MGC16169	0	7	0	0	7	1
5	F09	ZAP70	0	0	7	0	7	1
7	E02	TESK1	0	7	0	0	7	1
5	G08	CERK	1	6	0	0	14	2
2	C08	CSNK1G1	0	6	0	0	6	1
3	D09	NEK9	0	0	6	0	0	0
2	C04	PFTK1	0	1	0	5	12	2
3	E11	RPS6KA3	0	1	5	0	12	2
4	H09	HIPK1	1	0	0	5	12	2
5	G11	CDKL4	1	0	0	5	12	2
8	G10	EPHB1	5	1	0	0	12	2
2	H02	ETNK1	0	0	0	5	5	1
3	A04	DGKG	0	0	0	5	5	1
3	D03	FGFR1	5	0	0	0	5	1
3	D11	FLT3	0	0	5	0	5	1
4	B06	PIK3R2	0	0	5	0	5	1
4	D11	MAST4	0	0	0	5	5	1
8	A05	CMPK1	5	0	0	0	5	1
8	G11	MAGI3	0	0	0	5	5	1
4	D07	CAMKV	0	1	1	4	18	3
2	D07	SNF1LK	0	1	4	0	10	2
4	B11	CAMK1	0	0	4	1	10	2
4	C07	STK3	0	0	1	4	10	2
4	H05	RFK	0	1	4	0	10	2
5	A08	MVK	0	4	1	0	10	2
7	D04	SCYL1	0	1	4	0	10	2
7	F08	PIP5K1C	4	0	0	1	10	2
8	C03	CAMK4	0	0	4	1	10	2
9	B02	KHK	1	0	4	0	10	2
1	E04	LIMK1	0	4	0	0	4	1
1	F05	CKS2	4	0	0	0	4	1
2	F09	CAMK2N1	0	0	0	4	4	1
2	H09	SGK2	0	0	4	0	4	1
4	B04	CIB2	4	0	0	0	4	1
7	F04	STK4	4	0	0	0	4	1
7	G04	RPS6KA5	0	0	4	0	4	1
1	F10	MAP4K5	1	1	0	3	15	3
4	F10	PAK1	3	1	1	0	15	3
5	G06	PTK2B	3	1	0	1	15	3
7	A08	ALK	3	1	0	1	15	3
7	B10	AATK	1	0	1	3	15	3
8	F05	HUNK	1	3	0	1	15	3
2	C02	PAPSS2	3	1	0	0	8	2
2	G08	CKS1B	0	3	0	1	8	2
5	E03	CSNK1D	1	0	3	0	8	2
5	F03	CDKN1B	3	0	1	0	8	2
7	A10	TP53RK	0	0	1	3	8	2
7	B07	KCNH2	0	0	3	1	8	2
7	G07	STRADA	3	1	0	0	8	2
8	B09	BRDT	3	0	1	0	8	2
8	B11	NME6	1	3	0	0	8	2
8	C10	PNCK	0	1	3	0	8	2
8	H09	ILK	1	0	3	0	8	2
1	C03	SHPK	0	3	0	0	3	1
2	A06	EEF2K	0	0	0	3	3	1
2	B07	AURKC	0	0	0	3	3	1
2	D11	PRKG1	0	3	0	0	3	1
2	H07	IRAK4	0	3	0	0	3	1
3	C08	RIPK4	0	0	0	3	3	1
3	C09	RIPK1	0	3	0	0	3	1
3	E05	PRKG2	0	0	0	3	3	1
3	G04	TAF1L	0	0	3	0	3	1
3	G05	CAMK1G	3	0	0	0	3	1
3	H10	CDADC1	0	3	0	0	3	1
4	C10	MAP2K7	0	0	3	0	3	1
4	D02	MARK1	0	0	3	0	3	1
4	D10	MAPK1	3	0	0	0	3	1
4	G06	PRKAR1A	0	0	0	3	3	1
4	H02	STK39	0	0	0	3	3	1
4	H07	CDC42BPA	0	0	3	0	3	1
5	A11	ADCK4	0	3	0	0	3	1
5	C09	DCK	0	3	0	0	3	1
5	D05	ADRBK2	0	3	0	0	3	1
5	D08	PI4K2B	0	3	0	0	3	1
6	C03	SBK1	0	0	3	0	3	1
6	C04	PCTK1	0	0	3	0	3	1
6	G08	BRSK2	3	0	0	0	3	1
7	C07	PRKCD	3	0	0	0	3	1
7	F05	MAGI1	0	0	0	3	3	1
8	G07	NRK	0	3	0	0	3	1
8	H07	SMG1	0	0	0	3	3	1
9	D05	CDKN2B	3	0	0	0	3	1
4	C06	CDC2L2	1	1	2	1	20	4
4	D09	PAK4	2	1	0	1	12	3
5	B09	DAPK2	1	1	2	0	12	3
5	G05	PRKACA	2	1	0	1	12	3
6	H09	RPS6KC1	1	2	0	1	12	3
7	E04	ERBB4	2	1	0	1	12	3
8	C02	DYRK1A	1	2	0	1	12	3
9	A05	FES	1	0	2	1	12	3
1	B02	ACVRL1	2	0	1	0	9	3
2	B06	PSKH1	2	0	0	1	9	3
7	A07	CDC2L5	1	0	2	0	9	3
1	E07	KSR1	2	1	0	0	6	2
2	C10	AKT1	0	2	0	1	6	2
2	D09	LATS1	2	0	1	0	6	2
2	G02	RIPK2	0	0	1	2	6	2
2	H05	PIK3CG	0	2	0	1	6	2
3	D02	TSSK1B	0	2	0	1	6	2
3	G09	ABL1	0	1	0	2	6	2
4	A06	EPHA7	0	0	2	1	6	2
4	B07	IRAK2	1	2	0	0	6	2
4	C09	CDC2L1	2	0	0	1	6	2
4	D05	MUSK	1	0	0	2	6	2
4	D06	ULK2	2	1	0	0	6	2
4	E10	MAPK8	1	2	0	0	6	2
4	F07	DGKA	2	1	0	0	6	2
4	F08	IPPK	2	0	0	1	6	2
5	E11	ROR1	2	1	0	0	6	2
5	F10	SRPK3	0	2	0	1	6	2
6	H05	SGK3	2	1	0	0	6	2
7	A02	UCK1	0	2	1	0	6	2
7	A06	COL4A3BP	0	2	0	1	6	2
7	B08	CDKL1	0	1	0	2	6	2
7	C02	STK38	1	0	0	2	6	2
7	C06	PRKCSH	1	0	2	0	6	2
7	C10	KDR	2	1	0	0	6	2
7	D02	CDC2L6	0	2	1	0	6	2
7	D06	STK32B	1	0	2	0	6	2
7	F06	SLK	0	1	2	0	6	2
7	F11	CDK9	1	2	0	0	6	2
7	G06	PRKD2	0	1	0	2	6	2
8	A06	CHKA	1	2	0	0	6	2
8	C08	EPHA6	2	0	0	1	6	2
8	D06	STK32A	1	0	2	0	6	2
8	E04	PIM3	2	0	0	1	6	2
8	E05	LMTK3	2	0	0	1	6	2
8	E11	PIK3C2B	2	1	0	0	6	2
8	H02	IKBKG	0	0	1	2	6	2
9	A07	ALPK2	2	0	1	0	6	2
9	C08	EPHB4	0	0	1	2	6	2
9	C09	DCLK2	2	0	0	1	6	2
9	E11	PDPK1	0	2	1	0	6	2
9	G03	NEK7	0	0	2	1	6	2
9	G05	TSKS	2	0	0	1	6	2
2	E11	DGKB	0	1	0	2	3	1
1	A03	SYK	2	0	0	0	2	1
1	C06	PLK1	2	0	0	0	2	1
1	D11	NME3	2	0	0	0	2	1
2	B04	EPHA5	0	0	0	2	2	1
2	C07	NEK4	0	2	0	0	2	1
2	F05	UCKL1	0	0	2	0	2	1
2	F07	GUCY2D	2	0	0	0	2	1
3	A08	ITPKA	0	0	2	0	2	1
3	B02	MPP2	0	2	0	0	2	1
3	B03	BUB1	0	2	0	0	2	1
3	C06	PDIK1L	0	2	0	0	2	1
3	G07	STK10	0	2	0	0	2	1
3	G08	MAGI2	0	0	2	0	2	1
4	B05	AAK1	0	0	2	0	2	1
4	E06	PRKCZ	0	0	0	2	2	1
4	G02	PDXK	2	0	0	0	2	1
4	H03	MATK	0	0	0	2	2	1
5	A04	MYLK4	2	0	0	0	2	1
5	B08	DDR2	0	0	2	0	2	1
5	C03	FUK	2	0	0	0	2	1
5	C08	BCR	2	0	0	0	2	1
5	E07	SPHK1	0	2	0	0	2	1
5	F06	PIK3R1	2	0	0	0	2	1
5	F07	PRKY	2	0	0	0	2	1
5	H11	ADCK5	0	0	0	2	2	1
6	A09	FLJ25006	0	0	2	0	2	1
6	A10	MAPK14	0	0	0	2	2	1
6	B06	PIP5K1A	0	0	2	0	2	1
6	C02	DYRK1B	0	0	2	0	2	1
6	D07	SRPK2	0	0	2	0	2	1
6	D10	TSSK2	0	0	2	0	2	1
6	F10	CDK6	0	0	2	0	2	1
6	G02	PRKCQ	0	0	2	0	2	1
6	H02	PIK3R4	0	0	2	0	2	1
6	H03	GCK	0	0	0	2	2	1
6	H07	RET	2	0	0	0	2	1
7	B03	TRIB2	0	0	2	0	2	1
7	B05	FRK	0	0	0	2	2	1
7	E06	PKMYT1	2	0	0	0	2	1
7	E09	MAP3K13	0	2	0	0	2	1
7	H06	PAK3	0	2	0	0	2	1
8	A02	PRPS1L1	0	0	2	0	2	1
8	A07	WNK4	0	0	2	0	2	1
8	A09	IHPK3	2	0	0	0	2	1
8	B02	PAK2	0	0	2	0	2	1
8	B06	MAK	2	0	0	0	2	1
8	C07	VRK1	0	0	2	0	2	1
8	D02	PDGFRA	2	0	0	0	2	1
8	D08	PBK	0	0	0	2	2	1
8	E03	TSSK4	0	2	0	0	2	1
8	G08	PFKFB2	0	0	2	0	2	1
8	H04	NEK1	2	0	0	0	2	1
8	H06	RP6-213H19.1	2	0	0	0	2	1
8	H08	IHPK2	0	0	0	2	2	1
9	A02	ULK1	0	0	0	2	2	1
9	A10	MAPK10	0	0	0	2	2	1
9	B05	MAP4K3	2	0	0	0	2	1
9	B09	DCLK3	0	0	0	2	2	1
9	B10	EXOSC10	0	0	2	0	2	1
9	F07	TRPM7	0	0	0	2	2	1
9	G08	GALK1	0	2	0	0	2	1
5	B05	EGFR	0	0	0	2	0	0
2	B05	MYLK3	0	1	1	1	9	3
4	C08	FLT4	1	0	1	1	9	3
4	E02	CKMT2	1	0	1	1	9	3
5	C07	ARAF	1	0	1	1	9	3
7	H09	DLG2	1	1	0	1	9	3
7	H11	BMPR1A	1	0	1	1	9	3
8	D11	CHUK	1	1	1	0	9	3
9	B08	RIOK3	1	1	0	1	9	3
2	B10	TRPM6	1	0	1	0	4	2
2	D03	PDK2	0	1	0	1	4	2
2	E03	FRAP1	0	0	1	1	4	2
2	G09	BMP2K	0	1	0	1	4	2
2	H03	MAPK15	1	1	0	0	4	2
4	A08	STK11	1	0	1	0	4	2
4	C02	MARK3	1	0	0	1	4	2
4	G04	GK	1	1	0	0	4	2
4	G05	KSR2	0	1	0	1	4	2
4	G08	ROR2	1	0	1	0	4	2
5	D02	DGKI	1	0	1	0	4	2
5	D03	CSK	1	0	1	0	4	2
5	D07	ADCK2	0	1	1	0	4	2
5	H05	BMPR2	1	1	0	0	4	2
6	E04	GRK7	0	0	1	1	4	2
6	G10	LMTK2	1	0	0	1	4	2
6	H04	EPHB2	1	0	0	1	4	2
7	B06	PIK3CB	1	0	1	0	4	2
7	C08	ATR	0	1	1	0	4	2
7	D07	MAP3K7IP1	0	1	0	1	4	2
7	G03	CRKL	0	0	1	1	4	2
7	G10	CSNK2A1	0	1	0	1	4	2
7	H10	PIP5K3	0	1	0	1	4	2
8	B04	CSNK1A1	1	1	0	0	4	2
8	D09	ZAK	0	0	1	1	4	2
8	D10	PDK4	0	1	1	0	4	2
8	E09	PIK3C3	1	0	0	1	4	2
8	E10	ROCK2	1	0	1	0	4	2
8	F03	CLK3	0	0	1	1	4	2
8	F04	PXK	0	1	1	0	4	2
8	G09	MARK4	0	1	1	0	4	2
9	C02	AK3	0	0	1	1	4	2
9	C11	PRKAR2B	0	1	1	0	4	2
9	E08	ITPKB	1	1	0	0	4	2
9	E09	MPP3	1	1	0	0	4	2
9	F09	GUCY2F	0	0	1	1	4	2
1	B03	LYN	1	0	0	0	1	1
1	D05	HK2	1	0	0	0	1	1
2	A08	MAP3K5	1	0	0	0	1	1
2	A09	PRKAA1	0	1	0	0	1	1
2	A10	RPS6KA4	0	0	0	1	1	1
2	C09	RIOK1	0	0	1	0	1	1
2	D02	BRSK1	0	0	0	1	1	1
2	D04	MYLK2	0	0	0	1	1	1
2	E05	AK7	0	0	1	0	1	1
2	E08	NPR2	0	0	1	0	1	1
2	E09	GOLGA5	1	0	0	0	1	1
2	F02	STK25	1	0	0	0	1	1
2	F03	CDC7	1	0	0	0	1	1
2	F11	PKN1	0	0	0	1	1	1
2	G06	PFTK2	0	0	0	1	1	1
2	G07	HCK	0	1	0	0	1	1
2	H11	MAP3K2	0	1	0	0	1	1
3	A02	LATS2	0	1	0	0	1	1
3	A05	MAST3	0	1	0	0	1	1
3	A10	BLK	0	1	0	0	1	1
3	A11	DGKK	0	1	0	0	1	1
3	B04	UHMK1	0	1	0	0	1	1
3	B05	PRKD1	0	1	0	0	1	1
3	C03	CCRK	0	1	0	0	1	1
3	D05	ERBB2	0	0	0	1	1	1
3	D10	SGK196	0	1	0	0	1	1
3	F06	MKNK1	0	1	0	0	1	1
3	F09	PIM1	0	0	0	1	1	1
3	G06	CDC42BPG	0	1	0	0	1	1
3	G11	FN3KRP	0	1	0	0	1	1
3	H02	AKT2	0	1	0	0	1	1
4	A04	PFKFB3	1	0	0	0	1	1
4	A05	TESK2	1	0	0	0	1	1
4	A09	JAK2	0	0	0	1	1	1
4	A10	BRD2	0	1	0	0	1	1
4	B02	MAP2K3	0	0	1	0	1	1
4	B09	ACVR1B	1	0	0	0	1	1
4	C04	CHEK1	1	0	0	0	1	1
4	C11	EPHB6	0	0	1	0	1	1
4	D04	PINK1	0	0	0	1	1	1
4	E07	ITK	0	1	0	0	1	1
4	E11	TGFBR1	1	0	0	0	1	1
4	F02	CDK5R2	0	1	0	0	1	1
4	F03	SGK493	1	0	0	0	1	1
4	F05	RIPK5	1	0	0	0	1	1
4	F09	PTK6	1	0	0	0	1	1
4	G11	PRKACB	0	0	0	1	1	1
4	H08	GSG2	0	0	0	1	1	1
4	H11	AURKB	0	0	0	1	1	1
5	A03	GRK4	0	0	1	0	1	1
5	A06	GNE	0	1	0	0	1	1
5	C04	AK3L1	0	0	0	1	1	1
5	E10	FGR	0	1	0	0	1	1
5	F05	DAPK3	0	0	0	1	1	1
5	G04	SRPK1	0	0	0	1	1	1
6	A07	CDK7	0	0	1	0	1	1
6	B02	ERN2	0	0	0	1	1	1
6	B04	IKBKE	0	0	1	0	1	1
6	C07	STK40	0	0	0	1	1	1
6	D02	STYK1	0	0	1	0	1	1
6	D06	PANK3	0	0	1	0	1	1
6	E03	MAPK6	0	0	1	0	1	1
6	E06	CDK10	0	0	1	0	1	1
6	F06	AK5	0	0	1	0	1	1
6	F08	CDK5R1	0	0	1	0	1	1
6	F09	WEE1	0	0	1	0	1	1
6	G03	PRKAG2	0	0	0	1	1	1
6	G05	FGFRL1	0	0	0	1	1	1
6	G07	TNK1	1	0	0	0	1	1
6	G09	NTRK3	0	0	0	1	1	1
6	G11	DTYMK	0	0	1	0	1	1
6	H10	NME7	1	0	0	0	1	1
7	A03	FGFR2	0	0	0	1	1	1
7	A05	NEK3	0	0	1	0	1	1
7	B04	DGKH	0	0	1	0	1	1
7	C04	EPHA1	0	0	1	0	1	1
7	C05	RAF1	1	0	0	0	1	1
7	C09	CAMK2A	0	0	1	0	1	1
7	C11	TAF1	0	0	1	0	1	1
7	E05	PFKFB4	0	0	0	1	1	1
7	E08	IKBKB	0	1	0	0	1	1
7	E10	CAMK1D	1	0	0	0	1	1
7	G05	STK32C	0	0	0	1	1	1
7	H05	PRKCH	0	1	0	0	1	1
8	A03	IGF2R	0	0	0	1	1	1
8	A04	TGFBR3	0	1	0	0	1	1
8	A08	RPS6KA1	1	0	0	0	1	1
8	A10	BMX	0	1	0	0	1	1
8	B05	NME2	1	0	0	0	1	1
8	B07	PIK3CD	0	0	0	1	1	1
8	B08	MAP3K6	0	0	0	1	1	1
8	B10	EIF2AK4	1	0	0	0	1	1
8	C04	TAOK3	0	0	1	0	1	1
8	C11	VRK3	0	0	1	0	1	1
8	E02	TPK1	0	1	0	0	1	1
8	E06	CHEK2	0	0	1	0	1	1
8	E08	EIF2AK3	1	0	0	0	1	1
8	F06	MAP4K1	1	0	0	0	1	1
8	G04	MAST1	1	0	0	0	1	1
8	G06	MAPKAPK5	0	0	0	1	1	1
8	H05	XYLB	0	1	0	0	1	1
8	H11	NRBP1	0	1	0	0	1	1
9	A04	CDKL2	1	0	0	0	1	1
9	A06	PRKAB1	0	0	1	0	1	1
9	A08	CDK2	0	0	0	1	1	1
9	A09	MAP2K2	0	0	1	0	1	1
9	A11	CALM2	0	0	0	1	1	1
9	B04	CKM	0	1	0	0	1	1
9	B06	PRKDC	0	0	1	0	1	1
9	B11	PGK1	0	0	0	1	1	1
9	C03	PLK3	0	1	0	0	1	1
9	D03	AMHR2	1	0	0	0	1	1
9	D04	DUSP21	1	0	0	0	1	1
9	D07	C9ORF96	0	0	0	1	1	1
9	E03	PASK	0	0	0	1	1	1
9	E05	TLK1	0	0	0	1	1	1
9	F04	DCLK1	0	0	1	0	1	1
9	F08	MYLK	0	0	0	1	1	1
9	F11	MST1R	0	0	0	1	1	1
9	G04	WNK1	0	0	1	0	1	1
9	G06	STK19	1	0	0	0	1	1
9	G07	MAPK12	0	0	1	0	1	1
9	G09	IPMK	0	1	0	0	1	1
9	G11	PRKACG	0	0	1	0	1	1
1	A04	EPHA8	0	0	0	0	0	0
1	A05	DMPK	0	0	0	0	0	0
1	A07	MYO3B	0	0	0	0	0	0
1	A08	WNK2	0	0	0	0	0	0
1	A09	PTK2	0	0	0	0	0	0
1	A10	FER	0	0	0	0	0	0
1	A11	CAMK2B	0	0	0	0	0	0
1	B04	PAPSS1	0	0	0	0	0	0
1	B05	MAPK4	0	0	0	0	0	0
1	B06	MASTL	0	0	0	0	0	0
1	B08	BRD3	0	0	0	0	0	0
1	B09	MLKL	0	0	0	0	0	0
1	B10	HK1	0	0	0	0	0	0
1	B11	THNSL1	0	0	0	0	0	0
1	C02	STRADB	0	0	0	0	0	0
1	C04	ADK	0	0	0	0	0	0
1	C05	ABL2	0	0	0	0	0	0
1	C07	MINK1	0	0	0	0	0	0
1	C09	MAP3K14	0	0	0	0	0	0
1	C10	MAP3K7	0	0	0	0	0	0
1	C11	CKB	0	0	0	0	0	0
1	D03	PIM2	0	0	0	0	0	0
1	D04	LRRK2	0	0	0	0	0	0
1	D07	CRIM1	0	0	0	0	0	0
1	D08	PI4KA	0	0	0	0	0	0
1	D09	TSSK6	0	0	0	0	0	0
1	D10	TAOK2	0	0	0	0	0	0
1	E02	PRKAG3	0	0	0	0	0	0
1	E03	GRK5	0	0	0	0	0	0
1	E05	UCK2	0	0	0	0	0	0
1	E06	LMBR1	0	0	0	0	0	0
1	E08	MAP4K4	0	0	0	0	0	0
1	E09	PRKD3	0	0	0	0	0	0
1	E10	TTBK1	0	0	0	0	0	0
1	E11	ROCK1	0	0	0	0	0	0
1	F02	TEK	0	0	0	0	0	0
1	F03	PANK1	0	0	0	0	0	0
1	F04	CSNK1G3	0	0	0	0	0	0
1	F06	PHKG2	0	0	0	0	0	0
1	F07	MAPK7	0	0	0	0	0	0
1	F08	KCNH8	0	0	0	0	0	0
1	F09	CAMK2D	0	0	0	0	0	0
1	F11	PKN3	0	0	0	0	0	0
1	G02	ATM	0	0	0	0	0	0
1	G04	AGK	0	0	0	0	0	0
1	G05	GRK6	0	0	0	0	0	0
1	G06	BMPR1B	0	0	0	0	0	0
1	G07	STK33	0	0	0	0	0	0
1	G09	RNASEL	0	0	0	0	0	0
1	G10	STK16	0	0	0	0	0	0
1	G11	GRK1	0	0	0	0	0	0
1	H02	TRIM27	0	0	0	0	0	0
1	H03	PIP5KL1	0	0	0	0	0	0
1	H05	PLK2	0	0	0	0	0	0
1	H07	MARK2	0	0	0	0	0	0
1	H08	TNIK	0	0	0	0	0	0
1	H09	CALM3	0	0	0	0	0	0
2	A02	PIK3CA	0	0	0	0	0	0
2	A03	KIAA1804	0	0	0	0	0	0
2	C05	NME5	0	0	0	0	0	0
2	D05	NEK11	0	0	0	0	0	0
2	D06	TAOK1	0	0	0	0	0	0
2	D10	PFKP	0	0	0	0	0	0
2	E04	PDGFRL	0	0	0	0	0	0
2	E07	STK17B	0	0	0	0	0	0
2	F04	CAMK2G	0	0	0	0	0	0
2	F06	MAP3K9	0	0	0	0	0	0
2	G03	CKMT1B	0	0	0	0	0	0
2	G04	MKNK2	0	0	0	0	0	0
2	G05	TNNI3K	0	0	0	0	0	0
2	G10	PHKB	0	0	0	0	0	0
2	G11	TRIO	0	0	0	0	0	0
3	A03	PIK3R5	0	0	0	0	0	0
3	B06	PI4KB	0	0	0	0	0	0
3	B07	DLG4	0	0	0	0	0	0
3	B08	BTK	0	0	0	0	0	0
3	B09	MAP3K15	0	0	0	0	0	0
3	B10	GSK3A	0	0	0	0	0	0
3	C02	RELA	0	0	0	0	0	0
3	C04	MAPK9	0	0	0	0	0	0
3	C05	TNK2	0	0	0	0	0	0
3	C07	AXL	0	0	0	0	0	0
3	C11	JAK3	0	0	0	0	0	0
3	D06	PRKAG1	0	0	0	0	0	0
3	D08	IGF1R	0	0	0	0	0	0
3	E02	PIP4K2A	0	0	0	0	0	0
3	E03	DAPK1	0	0	0	0	0	2
3	E06	MPP1	0	0	0	0	0	0
3	E08	CSF1R	0	0	0	0	0	0
3	E09	DYRK2	0	0	0	0	0	0
3	E10	PKN2	0	0	0	0	0	0
3	F02	EFNA4	0	0	0	0	0	0
3	F03	ADCK1	0	0	0	0	0	0
3	F04	MAP3K8	0	0	0	0	0	0
3	F05	CDK8	0	0	0	0	0	0
3	F07	PIK3C2G	0	0	0	0	0	0
3	F08	CDK4	0	0	0	0	0	0
3	F10	DGKQ	0	0	0	0	0	0
3	F11	MAP3K12	0	0	0	0	0	0
3	G02	TSSK3	0	0	0	0	0	0
3	H03	KIAA0999	0	0	0	0	0	0
3	H04	PLK4	0	0	0	0	0	0
3	H05	HIPK3	0	0	0	0	0	0
3	H06	TYRO3	0	0	0	0	0	0
3	H07	MAPK3	0	0	0	0	0	0
3	H08	YES1	0	0	0	0	0	0
3	H09	TPD52L3	0	0	0	0	0	0
3	H11	STK31	0	0	0	0	0	0
4	A02	AKT3	0	0	0	0	0	0
4	A03	NLK	0	0	0	0	0	0
4	A07	STK35	0	0	0	0	0	0
4	A11	CDKN2C	0	0	0	0	0	0
4	B08	ACVR1C	0	0	0	0	0	0
4	B10	CPNE3	0	0	0	0	0	0
4	C03	MGC42105	0	0	0	0	0	0
4	C05	SKAP1	0	0	0	0	0	0
4	D03	PRKAR2A	0	0	0	0	0	0
4	D08	AURKA	0	0	0	0	0	0
4	E05	WNK3	0	0	0	0	0	0
4	E08	CAMKK1	0	0	0	0	0	0
4	E09	STK36	0	0	0	0	0	0
4	F04	PRAGMIN	0	0	0	0	0	0
4	G10	ACVR1	0	0	0	0	0	0
4	H04	RPS6KB1	0	0	0	0	0	0
4	H06	TTBK2	0	0	0	0	0	0
5	A02	LIMK2	0	0	0	0	0	0
5	A05	PRKX	0	0	0	0	0	0
5	A07	PRKAR1B	0	0	0	0	0	0
5	B04	ACVR2B	0	0	0	0	0	0
5	C06	VRK2	0	0	0	0	0	0
5	D04	IKBKAP	0	0	0	0	0	0
5	E02	PRPS1	0	0	0	0	0	0
5	E05	TYK2	0	0	0	0	0	0
5	F04	PACSIN1	0	0	0	0	0	0
5	F11	PTK7	0	0	0	0	0	0
5	G02	RPS6KL1	0	0	0	0	0	0
5	G07	MERTK	0	0	0	0	0	0
5	H03	OXSR1	0	0	0	0	0	0
5	H04	RAGE	0	0	0	0	0	0
5	H06	NRBP2	0	0	0	0	0	0
5	H07	MAP2K4	0	0	0	0	0	0
5	H08	NADK	0	0	0	0	0	0
5	H09	TLK2	0	0	0	0	0	0
5	H10	TJP2	0	0	0	0	0	0
6	A02	MAPK11	0	0	0	0	0	0
6	A03	PGK2	0	0	0	0	0	0
6	A04	BUB1B	0	0	0	0	0	0
6	A05	MAP2K5	0	0	0	0	0	0
6	A06	ALPK1	0	0	0	0	0	0
6	A08	LRRK1	0	0	0	0	0	0
6	A11	TBK1	0	0	0	0	0	0
6	B03	PRKCI	0	0	0	0	0	0
6	B05	CSNK1A1L	0	0	0	0	0	0
6	B07	STK17A	0	0	0	0	0	0
6	B08	TEX14	0	0	0	0	0	0
6	B09	MAPKAPK2	0	0	0	0	0	0
6	B10	LTK	0	0	0	0	0	0
6	B11	CASK	0	0	0	0	0	0
6	C05	MAP3K4	0	0	0	0	0	0
6	C06	STK38L	0	0	0	0	0	0
6	C08	PKIA	0	0	0	0	0	0
6	C09	RBKS	0	0	0	0	0	0
6	C10	PHKA1	0	0	0	0	0	0
6	C11	ERN1	0	0	0	0	0	0
6	D03	NUAK1	0	0	0	0	0	0
6	D04	PIP5K1B	0	0	0	0	0	0
6	D05	DGUOK	0	0	0	0	0	0
6	D08	CLK2	0	0	0	0	0	0
6	D09	TGFBR2	0	0	0	0	0	0
6	D11	GAK	0	0	0	0	0	0
6	E02	RPS6KA2	0	0	0	0	0	0
6	E05	ADRBK1	0	0	0	0	0	0
6	E07	CDKN1A	0	0	0	0	0	0
6	E08	PANK2	0	0	0	0	0	0
6	E09	EPHA3	0	0	0	0	0	0
6	E10	ALDH18A1	0	0	0	0	0	0
6	E11	IHPK1	0	0	0	0	0	0
6	F02	BRD4	0	0	0	0	0	0
6	F03	TEC	0	0	0	0	0	0
6	F04	FXN	0	0	0	0	0	0
6	F05	PRPS2	0	0	0	0	0	0
6	F07	MAST2	0	0	0	0	0	0
6	F11	CDKN2D	0	0	0	0	0	0
6	G04	MAP3K3	0	0	0	0	0	0
6	G06	NME1	0	0	0	0	0	0
6	H06	DLG3	0	0	0	0	0	0
6	H08	MAP2K6	0	0	0	0	0	0
6	H11	MAP3K10	0	0	0	0	0	0
7	A04	ERBB3	0	0	0	0	0	0
7	A11	EFNA5	0	0	0	0	0	0
7	B02	MAPK13	0	0	0	0	0	0
7	B09	NTRK2	0	0	0	0	0	0
7	B11	PRKCG	0	0	0	0	0	0
7	D03	NUAK2	0	0	0	0	0	0
7	D08	EIF2AK2	0	0	0	0	0	0
7	D10	ULK4	0	0	0	0	0	0
7	E03	CSNK2B	0	0	0	0	0	0
7	F02	MOS	0	0	0	0	0	0
7	F03	PIP4K2B	0	0	0	0	0	0
7	F09	PFKL	0	0	0	0	0	0
7	F10	PCK1	0	0	0	0	0	0
7	H03	PDK1	0	0	0	0	0	0
7	H04	MELK	0	0	0	0	0	0
8	A11	CLK4	0	0	0	0	0	0
8	C05	PKLR	0	0	0	0	0	0
8	C06	PAK7	0	0	0	0	0	0
8	C09	GUCY2C	0	0	0	0	0	0
8	D03	DDR1	0	0	0	0	0	0
8	D04	TWF2	0	0	0	0	0	0
8	D07	GTF2H1	0	0	0	0	0	0
8	E07	JAK1	0	0	0	0	0	0
8	F07	PCTK2	0	0	0	0	0	0
8	F09	HIPK4	0	0	0	0	0	0
8	F11	MET	0	0	0	0	0	0
8	G02	FYN	0	0	0	0	0	0
8	H03	N4BP2	0	0	0	0	0	0
8	H10	PSKH2	0	0	0	0	0	0
9	A03	PRKCA	0	0	0	0	0	0
9	B03	GUK1	0	0	0	0	0
9	B07	PRPF4B	0	0	0	0	0	0
9	C04	EFNB3	0	0	0	0	0	0
9	C05	EPHB3	0	0	0	0	0	0
9	C06	PRKCB	0	0	0	0	0	0
9	C07	DGKD	0	0	0	0	0	0
9	C10	CHKB	0	0	0	0	0	0
9	D02	PCK2	0	0	0	0	0	0
9	D06	DLG1	0	0	0	0	0	0
9	D08	MAP2K1	0	0	0	0	0	0
9	D09	GALK2	0	0	0	0	0	0
9	D10	NTRK1	0	0	0	0	0	0
9	D11	NME4	0	0	0	0	0	0
9	E02	BRAF	0	0	0	0	0	0
9	E04	HUS1	0	0	0	0	0	0
9	E06	PFKM	0	0	0	0	0	0
9	E07	PRKAA2	0	0	0	0	0	0
9	E10	CDK3	0	0	0	0	0	0
9	F02	PSTK	0	0	0	0	0	0
9	F03	EPHA4	0	0	0	0	0	0
9	F05	GK2	0	0	0	0	0	0
9	F06	XRCC6BP1	0	0	0	0	0	0
9	F10	GSK3B	0	0	0	0	0	0
9	G02	AK2	0	0	0	0	0	0
9	G10	PANK4	0	0	0	0	0	0
9	H02	FLT1	0	0	0	0	0	0
P1	C04	EYA4	25	2	0	0	54	2
P1	B06	PTPDC1	18	2	0	0	40	2
P2	H02	NUDT5	10	8	0	0	36	2
P1	C11	PPP2R4	31	0	1	1	99	3
P2	H03	PPFIA3	5	10	1	0	48	3
P2	G03	ACPP	5	9	0	0	28	2
P2	C02	PPP5C	1	10	0	3	42	3
P2	C03	TPTE2	2	9	0	1	36	3
P2	G09	PPP1R12B	20	2	0	0	44	2
P3	C11	TIMM50	2	0	0	7	18	2
P1	C07	DUSP4	0	0	5	3	16	2
P4	A09	PTPN3	6	0	2	1	27	3
P3	D02	EYA1	0	0	5	2	14	2
P3	D11	DUSP1	3	4	0	0	14	2
P2	G08	PPFIBP2	3	2	3	1	36	4
P3	C04	PPAPDC2	2	0	0	4	12	2
P3	C09	MTMR3	3	3	1	1	32	4
P1	B10	FLJ32332	0	11	0	1	24	2
P2	A04	PFKFB2	0	11	0	1	24	2
P1	B07	MTMR4	3	2	0	0	10	2
P1	E09	PTPN13	2	1	0	3	18	3
P2	D02	ALPI	0	10	0	0	10	1
P2	F02	NUDT4	9	0	0	0	9	1
P2	A02	ACP6	8	4	0	0	24	2
P2	A11	PPAP2B	2	0	2	0	8	2
P2	G02	PPP2R5D	8	1	0	1	30	3
P3	A05	PTPN12	0	0	2	2	8	2
P3	B10	DUSP8	0	2	0	2	8	2
P3	D09	MTMR2	2	0	2	0	8	2
P3	E08	PPP3CC	0	2	2	0	8	2
P2	A08	PPP2R1A	7	3	0	0	20	2
P2	G04	SSH3	0	7	0	0	7	1
P1	D08	PPM1B	0	0	0	6	6	1
P2	B02	IMPA2	6	3	1	0	30	3
P2	H04	PTPRG	6	5	1	0	36	3
P2	A05	PFKFB4	5	5	0	0	20	2
P2	A07	PPM2C	5	5	0	0	20	2
P2	A10	CDKN3	5	0	1	0	12	2
P3	F08	NUDT9	5	0	1	0	12	2
P1	D05	PTPN2	4	0	0	0	4	1
P1	E07	MK-STYX	4	1	0	0	10	2
P1	G05	PTPRA	4	0	0	0	4	1
P2	A03	G6PC2	0	4	1	4	27	3
P2	A09	PTPN23	4	1	0	0	10	2
P2	B03	PTPN14	4	3	0	0	14	2
P2	E09	C9ORF67	4	2	0	0	12	2
P3	D04	MTMR1	4	0	0	0	4	1
P3	F06	PALD	4	0	0	0	4	1
P4	A10	PPEF2	1	0	0	4	10	2
P1	B04	PTPN5	3	1	0	0	8	2
P1	E04	EYA2	3	0	0	0	3	1
P1	F06	NT5C3	0	1	0	3	8	2
P1	G06	PPP3R1	3	0	0	0	3	1
P1	H08	NUDT3	0	1	0	3	8	2
P2	B05	PPP1R7	3	3	0	0	12	2
P2	C07	PPP1R2	0	0	0	3	3	1
P2	C11	PTPLB	3	2	1	0	18	3
P2	E02	PPFIA4	3	0	0	0	3	1
P2	F03	PTPN1	3	1	0	1	15	3
P2	F05	PPP1R13B	3	1	0	0	8	2
P2	F06	DKFZP761G058	3	0	1	0	8	2
P2	H06	NT5E	3	3	0	0	12	2
P3	A04	PTPN9	0	3	0	0	3	1
P3	C03	PTPRC	3	0	0	0	3	1
P3	D10	PPEF1	3	0	0	0	3	1
P3	F02	PTPRB	0	3	0	1	8	2
P3	F04	INPP5B	3	1	0	0	8	2
P3	F11	PPP3CB	3	0	0	0	3	1
P3	G05	DUSP16	0	1	3	0	8	2
P3	H08	PPP1CA	0	0	3	0	3	1
P4	A08	PTPN7	0	0	3	0	3	1
P4	B02	INPP1	0	3	0	0	3	1
P4	B07	PPP1R12C	0	0	3	0	3	1
P1	A06	PTPRJ	0	0	0	2	2	1
P1	A10	PFKFB1	2	1	0	0	6	2
P1	B02	SGPP1	0	1	0	2	6	2
P1	C05	DUSP5	2	1	0	0	6	2
P1	C09	PSPH	0	2	0	0	2	1
P1	D04	NUDT15	2	0	1	0	6	2
P1	D11	NUDT1	0	0	0	2	2	1
P1	E06	PR48	2	0	0	0	2	1
P1	F02	PPM1A	0	1	0	2	6	2
P1	F09	PPP2R2A	2	0	0	0	2	1
P1	G10	INPP5E	0	2	0	0	2	1
P1	H03	SSH1	1	0	0	2	6	2
P1	H09	NT5C1A	2	0	0	0	2	1
P2	A06	NT5C	2	1	0	1	12	3
P2	B06	SSH2	2	0	0	0	2	1
P2	B10	PON2	2	0	0	0	2	1
P2	B11	PPP6C	2	5	0	0	14	2
P2	C10	SGPP2	0	2	2	0	8	2
P2	E03	IGBP1	2	0	0	0	2	1
P2	E10	NUDT12	0	0	0	2	2	1
P2	F11	PTPRR	1	4	2	1	32	4
P2	G06	PTPN22	0	4	2	0	12	2
P2	H10	ALPP	2	0	0	0	2	1
P3	A02	PPP1R16B	0	0	2	0	2	1
P3	A03	MINPP1	0	0	2	0	2	1
P3	B04	MGC10067	0	0	2	0	2	1
P3	B07	PTPN20A	0	1	1	2	12	3
P3	B08	SYNJ1	0	0	2	0	2	1
P3	B11	IMPA1	0	0	2	0	2	1
P3	C07	PDP2	0	1	0	2	6	2
P3	C10	ACP1	1	1	2	0	12	3
P3	D07	PPP2CB	2	0	0	0	2	1
P3	E02	ACPT	0	0	2	0	2	1
P3	E03	PTPRZ1	2	0	1	0	6	2
P3	E04	PTPLA	2	0	0	0	2	1
P3	E07	DUSP12	0	0	0	2	2	1
P3	E10	PPP2CA	2	0	0	0	2	1
P3	E11	TA-PP2C	2	0	0	0	2	1
P3	F05	PTP4A1	2	0	0	1	6	2
P3	F07	PGAM1	2	1	0	0	6	2
P3	G07	PSPHL	1	0	2	0	6	2
P3	G10	INPP5D	2	0	0	0	2	1
P3	G11	PTEN	0	2	0	0	2	1
P3	H02	PTPRK	0	0	0	2	2	1
P3	H06	PPP2R5B	0	0	1	2	6	2
P3	H09	BPGM	0	0	2	0	2	1
P4	B03	EYA3	1	0	0	2	6	2
P4	B04	CDC14A	1	0	2	0	6	2
P4	B08	TPTE	2	0	0	0	2	1
P1	A02	DOT1L	0	0	0	0	0	0
P1	A03	DUSP10	0	0	0	0	0	0
P1	A04	PPP1R3C	0	0	0	0	0	0
P1	A05	CTDSP1	0	0	0	1	1	1
P1	A07	NT5M	0	0	0	0	0	0
P1	A08	CDC25A	0	0	0	0	0	0
P1	A09	PPP3CA	0	0	0	0	0	0
P1	A11	ALPPL2	0	0	0	0	0	0
P1	B03	PPP1R3A	0	1	0	0	1	1
P1	B05	DUSP11	1	0	0	0	1	1
P1	B08	PPP1R1B	0	0	0	0	0	0
P1	B09	G6PC3	0	0	0	0	0	0
P1	B11	PTPRO	0	0	0	0	0	0
P1	C02	ALPL	0	0	0	0	0	0
P1	C03	NUDT14	1	0	0	0	1	1
P1	C06	PTPRD	1	0	0	0	1	1
P1	C08	MTM1	0	0	1	0	1	1
P1	C10	CDC25C	0	0	0	0	0	0
P1	D02	PTPRT	1	0	0	0	1	1
P1	D03	CTDP1	1	0	0	0	1	1
P1	D06	PIB5PA	0	0	0	0	0	0
P1	D07	PTPRH	0	0	0	0	0	0
P1	D09	FLJ23751	0	1	0	0	1	1
P1	D10	PPP4C	0	0	1	0	1	1
P1	E02	PHPT1	0	0	1	0	1	1
P1	E03	PTPN21	1	1	0	0	4	2
P1	E05	DLG1	1	1	0	0	4	2
P1	E08	INPP4A	0	0	0	0	0	0
P1	E10	PGAM2	1	0	0	0	1	1
P1	E11	EPM2A	0	0	0	0	0	0
P1	F03	DUSP21	0	0	0	0	0	0
P1	F04	PPP1CC	1	0	0	0	1	1
P1	F05	DKFZP566K0524	0	0	0	0	0	0
P1	F07	G6PC	0	0	0	0	0	0
P1	F08	ACP2	0	0	0	0	0	0
P1	F10	PFKFB3	0	1	0	0	1	1
P1	F11	PTPN18	0	0	0	0	0	0
P1	G02	PTPN11	0	0	1	0	1	1
P1	G03	PPFIA1	0	0	0	0	0	0
P1	G04	PPP1R14B	0	0	0	1	1	1
P1	G07	PPP2R3A	0	1	1	1	9	3
P1	G08	FLJ25449	0	0	0	1	1	1
P1	G09	FLJ22405	0	0	0	0	0	0
P1	G11	KIAA0310	1	0	0	0	1	1
P1	H02	DUSP14	0	0	0	0	0	0
P1	H04	DUSP3	0	0	0	0	0	0
P1	H05	ILKAP	1	1	0	0	4	2
P1	H06	PTPN6	0	1	0	1	4	2
P1	H07	SET	1	0	0	0	1	1
P1	H10	DUSP19	0	0	0	1	1	1
P1	H11	CILP	0	0	0	0	0	0
P2	B04	PPP2R2B	0	1	0	0	1	1
P2	B07	KIAA0377	0	4	0	1	10	2
P2	B08	LCK	0	0	0	0	0	0
P2	B09	TENS1	1	0	1	0	4	2
P2	C04	PPAP2C	0	0	0	0	0	0
P2	C05	PPP1R1C	0	0	0	0	0	0
P2	C06	PTP4A3	1	0	0	0	1	1
P2	C08	WBP11	1	2	0	1	12	3
P2	C09	PPP1R1A	0	0	0	0	0	0
P2	D03	BPNT1	0	1	0	1	4	2
P2	D04	ACP5	1	1	0	0	4	2
P2	D05	INPP5A	0	2	1	0	6	2
P2	D06	PPM1E	0	1	0	0	1	1
P2	D07	FBP1	0	2	0	0	2	1
P2	D08	PPM1F	0	2	0	0	2	1
P2	D09	PPP2R1B	0	1	0	0	1	1
P2	D10	FBP2	1	2	0	0	6	2
P2	D11	DUSP7	0	3	0	0	3	1
P2	E04	DUSP13	0	0	1	0	1	1
P2	E05	SBF1	0	0	0	0	0	0
P2	E06	PPP1R8	0	0	0	1	1	1
P2	E07	NT5C1B	0	0	0	1	1	1
P2	E08	PPP1R12A	0	0	1	0	1	1
P2	E11	CDC25B	0	0	1	1	4	2
P2	F04	DUSP15	1	0	0	1	4	2
P2	F07	MTMR7	0	0	0	1	1	1
P2	F08	CTDSP2	0	0	0	0	0	0
P2	F09	THTPA	0	2	1	0	6	2
P2	F10	DUSP22	0	1	0	0	1	1
P2	G05	LPPR4	0	4	0	0	4	1
P2	G07	PTPN4	0	3	0	0	3	1
P2	G10	PPP3R2	0	2	0	0	2	1
P2	G11	CDC14B	0	3	0	0	3	1
P2	H05	DUSP18	0	3	0	0	3	1
P2	H07	PPM1L	1	2	0	0	6	2
P2	H08	MTMR6	0	2	0	0	2	1
P2	H09	PPM1G	0	4	0	0	4	1
P3	A06	PTPRU	0	0	1	0	1	1
P3	A07	DUSP2	0	0	0	1	1	1
P3	A08	PPP1R3D	0	0	0	0	0	0
P3	A09	PTP4A2	0	0	0	0	0	0
P3	A10	PGAM4	0	0	0	0	0	0
P3	A11	ENPP7	0	0	0	1	1	1
P3	B02	STYX	0	0	0	0	0	0
P3	B03	PON1	0	0	0	1	1	1
P3	B05	PPP2R2D	0	1	0	0	1	1
P3	B06	DLG7	0	0	0	0	0	0
P3	B09	PPP1CB	0	1	0	0	1	1
P3	C02	PPM1D	0	1	0	0	1	1
P3	C05	DUSP9	0	0	0	1	1	1
P3	C06	PPAP2A	0	0	0	0	0	0
P3	C08	INPP4B	0	0	0	0	0	0
P3	D03	NT5C2	1	0	0	0	1	1
P3	D05	PPP2CZ	1	0	0	0	1	1
P3	D06	PPP2R5E	1	0	0	0	1	1
P3	D08	OCRL	1	0	1	0	4	2
P3	E05	PPP2R5A	0	0	0	0	0	0
P3	E06	PTPMT1	0	0	0	0	0	0
P3	E09	INPPL1	0	0	0	1	1	1
P3	F03	PPP1R15B	0	0	0	0	0	0
P3	F09	SYNJ2	1	0	0	0	1	1
P3	F10	PTPRM	1	0	0	0	1	1
P3	G02	MTMR8	0	0	0	0	0	0
P3	G03	PTPRN	0	1	0	0	1	1
P3	G04	PTPRE	0	1	0	0	1	1
P3	G06	PTPRS	0	0	1	0	1	1
P3	G08	DUSP6	0	0	1	0	1	1
P3	G09	SACM1L	0	1	1	0	4	2
P3	H03	PPAPDC1	0	1	0	0	1	1
P3	H04	NUDT2	0	0	0	0	0	0
P3	H05	SKIP	0	0	0	0	0	0
P3	H07	RNGTT	0	0	0	0	0	0
P3	H10	PPFIA2	0	0	0	0	0	0
P3	H11	PPP4R1	0	0	0	1	1	1
P4	A02	DUSP23	0	0	1	0	1	1
P4	A03	MTMR9	1	0	0	0	1	1
P4	A04	PPP2R2C	0	0	0	0	0	0
P4	A05	PTPRN2	1	0	1	0	4	2
P4	A06	PPM1H	0	0	0	1	1	1
P4	A07	PTPRF	0	0	0	0	0	0
P4	A11	NUDT11	0	1	0	1	4	2
P4	B05	PTPNS1	0	0	0	0	0	0
P4	B06	LHPP	0	0	0	1	1	1
Plate	Well	Gene symbol	siRNA	siRNA2	siRNA3	siRNA4	product	replicates
1	D01	C2	0	0	0	0	0	0
1	E01	non-targeting	0	0	0	0	0	0
2	E01	non-targeting	0	1	0	0	1	1
2	D01	C2	0	0	0	0	0	0
3	D01	C2	0	0	0	1	1	1
3	E01	non-targeting	0	0	0	0	0	0
4	D01	C2	1	0	1	0	4	2
4	E01	non-targeting	1	0	0	0	1	1
5	E01	non-targeting	4	0	1	0	10	2
5	D01	C2	0	1	1	0	4	2
6	E01	non-targeting	1	0	0	1	4	2
6	D01	C2	0	0	0	1	1	1
7	D01	C2	0	0	1	0	1	1
7	E01	non-targeting	0	0	1	0	1	1
8	D01	C2	1	0	0	1	4	2
8	E01	non-targeting	1	0	0	0	1	1
P4	B09	C2	0	2	0	0	2	1
