## Supplemental Table S2 for "CDK1 couples proliferation with protein synthesis"

### Sheet: Tabelle1
Plate	Well	Gene symbol	dx1	dx2	dx3	dx4	sum	n	π	A	B	C	D
7	E11	IRAK3	2	2	2	2	8	4	32
5	B07	HK3	0	2	16	2	20	3	60
5	B06	ROS1	2	12	3	0	17	3	51
1	H10	PKM2	3	8	5	0	16	3	48
1	G03	PHKA2	0	9	2	2	13	3	39
2	E02	RIOK2	3	0	7	3	13	3	39
5	D10	YSK4	0	2	4	7	13	3	39
7	A09	SPEG	0	2	2	8	12	3	36
7	H02	MAP4K2	2	5	0	5	12	3	36
7	H08	INSRR	3	5	2	0	10	3	30
1	H04	NEK5	4	3	2	0	9	3	27
4	G07	NUP62	2	0	5	2	9	3	27
2	D08	TWF1	3	0	2	3	8	3	24
5	D11	HIPK2	3	2	3	0	8	3	24
2	F10	KIT	3	2	0	2	7	3	21
4	F06	PDK3	0	3	2	2	7	3	21
5	B03	MAPKAPK3	2	3	2	0	7	3	21
4	F11	RYK	2	2	2	0	6	3	18
2	A04	NAGK	0	121	0	4	125	2	250
8	D05	PIK3C2A	2	0	0	18	20	2	40
5	E09	PDGFRB	0	7	0	12	19	2	38
1	A06	COASY	0	4	13	0	17	2	34
2	H08	PCTK3	3	0	0	12	15	2	30
2	H10	DYRK4	0	2	13	0	15	2	30
1	B07	TRIB1	3	11	0	0	14	2	28
2	A07	ANKK1	0	10	0	3	13	2	26
2	F08	CAMKK2	0	6	0	5	11	2	22
7	E07	SCYL3	0	9	2	0	11	2	22
8	F10	SNF1LK2	0	5	6	0	11	2	22
3	E04	FASTK	8	2	0	0	10	2	20
3	G10	PAK6	7	0	0	3	10	2	20
5	D09	TRIB3	0	0	3	7	10	2	20
7	D09	RIPK3	4	0	6	0	10	2	20
1	H06	CSNK1G2	0	6	0	3	9	2	18
3	A09	NEK6	4	5	0	0	9	2	18
5	E06	MYO3A	0	5	0	4	9	2	18
7	F07	CDKN1C	7	2	0	0	9	2	18
1	D02	CDC2	5	3	0	0	8	2	16
2	A05	IRAK1	0	3	0	5	8	2	16
5	C05	CSNK2A2	0	0	5	3	8	2	16
7	C03	PMVK	4	4	0	0	8	2	16
2	B03	ITPKC	0	4	3	0	7	2	14
5	F08	MAP3K1	5	2	0	0	7	2	14
1	C08	CDKL3	3	0	3	0	6	2	12
2	B08	PRKCE	0	4	0	2	6	2	12
2	C06	SRC	0	0	2	4	6	2	12
3	D07	ETNK2	2	4	0	0	6	2	12
3	G03	PI4K2A	0	3	0	3	6	2	12
5	B11	EPHA2	0	3	3	0	6	2	12
7	G02	FGFR4	0	4	0	2	6	2	12
7	G11	SRMS	0	3	0	3	6	2	12
7	H07	PFKFB1	0	3	0	3	6	2	12
3	D04	PNKP	45	0	0	0	45	1	45
5	G09	NUCKS1	0	0	0	42	42	1	42
Plate	Well	Gene symbol	dx1	dx2	dx3	dx4	sum	n	Score	A	B	C	D
1	C04	EYA4	25	2	0	0	27	2	54
1	B06	PTPDC1	18	2	0	0	20	2	40
2	H02	NUDT5	10	8	0	0	18	2	36
2	H03	PPFIA3	5	10	0	0	15	2	30
2	G03	ACPP	5	9	0	0	14	2	28
2	C02	PPP5C	0	10	0	3	13	2	26
2	C03	TPTE2	2	9	0	0	11	2	22
3	C11	TIMM50	2	0	0	7	9	2	18
1	C07	DUSP4	0	0	5	3	8	2	16
4	A09	PTPN3	6	0	2	0	8	2	16
3	D02	EYA1	0	0	5	2	7	2	14
3	D11	DUSP1	3	4	0	0	7	2	14
2	G08	PPFIBP2	3	0	3	0	6	2	12
3	C04	PPAPDC2	2	0	0	4	6	2	12
3	C09	MTMR3	3	3	0	0	6	2	12
