## Supplemental Table S4 for "CDK1 couples proliferation with protein synthesis"

### Sheet: Tabelle1
Gene.names	Delta Phosphoproteomics	Delta Proteomics	Positions	Sequence.window	Proteins	Leading.proteins	Protein	Protein.names
BCLAF1	-2.42167	0.109888	177	QEKQTKKAEGEPQEESPLKSKSQEEPKDTFE	Q6DCA8;E9PK09;E9PQN2;E9PKI6;E9PK91;Q9NYF8;E9PJA7	Q6DCA8	Q6DCA8	Bcl-2-associated transcription factor 1
LMNA	-1.73257	-0.374956	390	AYRKLLEGEEERLRLSPSPTSQRSRGRASSH	Q5I6Y5;W8QEH3;P02545;Q8N519;Q3BDU5;Q5TCI8;B4DFR3;A0A0C4DGC5	Q5I6Y5	Q5I6Y5	Prelamin-A/C;Lamin-A/C
BCLAF1	-1.65223	0.109888	658	STRQKSPEIHRRIDISPSTLRKHTRLAGEER	Q6DCA8;E9PK09;E9PQN2;E9PKI6;E9PK91;Q9NYF8	Q6DCA8	Q6DCA8	Bcl-2-associated transcription factor 1
HEL-S-91;SRSF6	-1.58043	-1.15277	314	SRSNSPLPVPPSKARSVSPPPKRATSRSRSR	V9HVZ0;A8K588;Q13247	V9HVZ0	V9HVZ0	Serine/arginine-rich splicing factor 6
HEL-S-91;SRSF6	-1.58043	-1.15277	316	SNSPLPVPPSKARSVSPPPKRATSRSRSRSR	V9HVZ0;A8K588;Q13247	V9HVZ0	V9HVZ0	Serine/arginine-rich splicing factor 6
WIBG	-1.54977	-0.0630887	6	__________MEAAGSPAATETGKYIASTQR	Q9BRP8	Q9BRP8	Q9BRP8	Partner of Y14 and mago
LARP1	-1.20006	-0.0366088	526	YQKETESAPGSPRAVTPVPTKTEEVSNLKTL	Q6PKG0;A0A0B4J210;E5RH50;H0YBW1	Q6PKG0	Q6PKG0	La-related protein 1
HEL-S-15;CFL1	-1.18574	0.0498004	3	_____________MASGVAVSDGVIKVFNDM	V9HWI5;P23528;E9PP50;E9PK25;B4E112;E9PS23	V9HWI5	V9HWI5	Cofilin-1
DSTN;HEL32	-1.15737	0.0971006	3	_____________MASGVQVADEVCRIFYDM	F6RFD5;V9HWA6;P60981	F6RFD5	F6RFD5	Destrin
GTPBP4	-0.857742	-0.25544	578	SVARSGSCSRTPRDVSGLRDVKMVKNAKTMM	Q53GS0;D2CFK9;Q9BZE4;Q8N4P8;B4DHR2	Q53GS0	Q53GS0	Nucleolar GTP-binding protein 1
ZC3HAV1	-0.812539	0.394316	78	TSWTNDQGARRKTVFSPTLPAARSSLGSLQT	Q05DV5;A8K9U6;C9J6P4;Q7Z2W4	Q05DV5	Q05DV5	Zinc finger CCCH-type antiviral protein 1
NUCKS1	-0.753091	0.168317	179	RKEKKMPKPRLKATVTPSPVKGKGKVGRPTA	Q9H1E3	Q9H1E3	Q9H1E3	Nuclear ubiquitous casein and cyclin-dependent kinase substrate 1
DKFZp686A1765;TPD52L2	-0.650121	0.340039	21	QDINLNSPNKGLLSDSMTDVPVDTGVAARTP	Q68E05;Q6FGS1;O43399;Q53GA0;A0A087WYR3;A0A087WZ51	Q68E05	Q68E05	Tumor protein D54
RPS6	-0.649845	-0.0529723	236	KEKRQEQIAKRRRLSSLRASTSKSESSQK__	Q96DV6;A2A3R6;P62753;A2A3R5	Q96DV6	Q96DV6	40S ribosomal protein S6
TRIM28	-0.553754	-0.0514417	19	SAAAASAAAASAASGSPGPGEGSAGGEKRST	B2R8R5;Q13263	B2R8R5	B2R8R5	Transcription intermediary factor 1-beta
LMNA	-0.536451	-0.374956	22	RRATRSGAQASSTPLSPTRITRLQEKEDLQE	Q5I6Y5;W8QEH3;P02545;Q8N519;Q3BDU5;W5X314	Q5I6Y5	Q5I6Y5	Prelamin-A/C;Lamin-A/C
STMN1	-0.531569	0.094341	16	MASSDIQVKELEKRASGQAFELILSPRSKES	B5BU83;P16949;Q96CE4;A0A140VJW2;A2A2D0;Q59G27	B5BU83	B5BU83	Stathmin
DDX21	-0.518938	-0.210139	84	MNSPKSKKAKKKEEPSQNDISPKTKSLRKKK	Q9NR30	Q9NR30	Q9NR30	Nucleolar RNA helicase 2
RPL30	-0.514299	0.00520307	10	______MVAAKKTKKSLESINSRLQLVMKSG	E5RI99;A0A024R9D3;P62888;A0A0C4DH44;E5RJH3	E5RI99	E5RI99	60S ribosomal protein L30
DAP	-0.445833	0.223778	3	_____________MSSPPEGKLETKAGHPPA	B2R4C9;P51397;B4DQ75	B2R4C9	B2R4C9	Death-associated protein 1
LARP4	-0.361544	0.0225222	597	VSPPSTTKPSRASTASPCNNNINAATAVALQ	Q71RC2;Q8WVX5	Q71RC2	Q71RC2	La-related protein 4
NCL	-0.349479	0.0397997	563	IEGRAIRLELQGPRGSPNARSQPSKTLFVKG	A0A024R4A0;P19338;B3KM80;Q6ZS99;Q9BQ02;H7BY16	A0A024R4A0	A0A024R4A0	Nucleolin
RPL14	-0.347325	-0.0758749	139;139	KNEVKKLQKAALLKASPKKAPGTKGTAAAAA	A8K3Q9;Q6IPH7;P50914;A8K7N0	A8K3Q9;Q6IPH7	A8K3Q9	60S ribosomal protein L14
PCBP1	-0.325271	-0.012068	173	CVKQICLVMLETLSQSPQGRVMTIPYQPMPA	Q53SS8;Q15365	Q53SS8	Q53SS8	Poly(rC)-binding protein 1
PCBP1	-0.314755	-0.012068	171	TECVKQICLVMLETLSQSPQGRVMTIPYQPM	Q53SS8;Q15365	Q53SS8	Q53SS8	Poly(rC)-binding protein 1
ATXN2L	-0.31034	0.239566	217	EEKHSAVQRQGSGRESPSLASREGKYIPLPQ	A0A024QZC0;A0A024QZB7;A0A024QZ91;Q8WWM7;H3BUF6;H3BSK9	A0A024QZC0	A0A024QZC0	Ataxin-2-like protein
MYBBP1A	-0.304745	0.257649	205	KLEKKDAKEIPSATQSPISKKRKKKGFLPET	B4DE42;I3L1L3;Q9BQG0	B4DE42	B4DE42	Myb-binding protein 1A
EIF3G	-0.292075	-0.112633	41	VTSELLKGIPLATGDTSPEPELLPGAPLPPP	K7ER90;K7EL20;Q6IAM0;O75821;A8K5K5;K7ENA8;B0AZV5;K7EL60	K7ER90	K7ER90	Eukaryotic translation initiation factor 3 subunit G
H1FX	-0.251325	0.521888	31	GMAKKVTKAGGSAALSPSKKRKNSKKKNQPG	Q92522	Q92522	Q92522	Histone H1x
HNRNPH1;HNRNPH2	-0.225892	-0.0833836	104	NNVEMDWVLKHTGPNSPDTANDGFVRLRGLP	E9PCY7;G8JLB6;P31943;D6RIU0;D6RBM0;E7EQJ0;D6RAM1;E5RGV0;D6R9T0;D6RFM3;D6RIT2;D6RDU3;D6RJ04;D6RIH9;P55795;E5RGH4;H0YAQ2	E9PCY7	E9PCY7	Heterogeneous nuclear ribonucleoprotein H;Heterogeneous nuclear ribonucleoprotein H, N-terminally processed;Heterogeneous nuclear ribonucleoprotein H2
ZYX	-0.208517	0.0786551	227	PVSLANTQPRGPPASSPAPAPKFSPVTPKFT	H0Y2Y8;Q15942;H7C3D3;Q96AF9;B4DQR8;Q28617;B4DY85;Q9BUS0	H0Y2Y8	H0Y2Y8	Zyxin
MYBBP1A	-0.182184	0.257649	311	KNQKPSQVNGAPGSPTEPAGQKQHQKALPKK	B4DE42;I3L1L3;Q9BQG0;B4DZZ1	B4DE42	B4DE42	Myb-binding protein 1A
RPL4	-0.16954	0.0209112	295	PMHKMINTDLSRILKSPEIQRALRAPRKKIH	P36578;Q59GY2;B4DMJ6;H3BM89;Q53G74;B4DMJ2	P36578	P36578	60S ribosomal protein L4
HNRPK;HNRNPK	-0.129217	0.0757177	192	RVVECIKIILDLISESPIKGRAQPYDPNFYD	B4DUQ1;A0A024R228;P61978;Q5T6W2;Q5EC54;B4DFF1	B4DUQ1	B4DUQ1	Heterogeneous nuclear ribonucleoprotein K
NCL	-0.119555	0.0397997	69	KKAAATSAKKVVVSPTKKVAVATPAKKAAVT	A0A024R4A0;P19338;Q9BQ02;C9JYW2;C9JLB1;C9J1H7;C9JWL1	A0A024R4A0	A0A024R4A0	Nucleolin
IGF2BP1	-0.117429	-0.072586	181	GRRGGFGSRGQPRQGSPVAAGAPAKQQQVDI	Q9NZI8;D3DTW3	Q9NZI8	Q9NZI8	Insulin-like growth factor 2 mRNA-binding protein 1
BAG3	-0.0903115	0.122805	136	RFRTEAAAAAPQRSQSPLRGMPETTQPDKQR	Q53GY1;O95817;C9JFK9	Q53GY1	Q53GY1	BAG family molecular chaperone regulator 3
PA2G4	-0.0313952	0.0429769	2	______________MSGEDEQQEQTIAEDLV	A0A024RB85;Q9UQ80;A8K6Y1;Q6PIN5;F8VR77	A0A024RB85	A0A024RB85	Proliferation-associated protein 2G4
ILF3	-0.0255958	-0.0946415	382	ITPMKRPMEEDGEEKSPSKKKKKIQKKEEKA	F4ZW64;A8K590;A0A024R7C7;Q12906;F4ZW65;F4ZW66;Q59GP7;B4DFG4	F4ZW64	F4ZW64	Interleukin enhancer-binding factor 3
RPS17	-0.0254541	-0.0377336	113	VDPDTKEMLKLLDFGSLSNLQVTQPTVGMNF	P08708	P08708	P08708	40S ribosomal protein S17
YBX1	-0.0187766	0.130002	174	QQNYQNSESGEKNEGSESAPEGQAQQRRPYR	P67809;Q6PKI6;H0Y449;C9J5V9;A0JLU4;Q2VIK8	P67809	P67809	Nuclease-sensitive element-binding protein 1
EIF2S2	-0.0187766	0.217927	2	______________MSGDEMIFDPTMSKKKK	Q6IBR8;B5BU01;P20042;Q3B7I9	Q6IBR8	Q6IBR8	Eukaryotic translation initiation factor 2 subunit 2
HDGF	-0.015783	-0.0941009	165	EKGALKRRAGDLLEDSPKRPKEAENPEGEEK	B2RDE8;P51858;A8K8G0;B7Z958;B7Z525	B2RDE8	B2RDE8	Hepatoma-derived growth factor
RPS8	-0.0152121	-0.0501882	160	IQKKYDERKKNAKISSLLEEQFQQGKLLACI	Q5JR94;P62241;Q5JR95;Q9BS10	Q5JR94	Q5JR94	40S ribosomal protein S8
PTMA;PTMAP7	-0.00891709	0.177996	2	______________MSDAAVDTSSEITTKDL	B8ZZQ6;V9HVW6;Q15202;Q8TBK9;Q86YS2;Q53S24;Q15204;P06454;Q15203;Q7KZ52	B8ZZQ6	B8ZZQ6	Prothymosin alpha;Prothymosin alpha, N-terminally processed;Thymosin alpha-1
MYBBP1A	-0.000721167	0.257649	309	QKKNQKPSQVNGAPGSPTEPAGQKQHQKALP	B4DE42;I3L1L3;Q9BQG0;B4DZZ1	B4DE42	B4DE42	Myb-binding protein 1A
NCL	0.00802926	0.0397997	67	KGKKAAATSAKKVVVSPTKKVAVATPAKKAA	A0A024R4A0;P19338;Q9BQ02;C9JYW2;C9JLB1;C9J1H7;C9JWL1	A0A024R4A0	A0A024R4A0	Nucleolin
DKFZp686A1765;TPD52L2	0.0144704	0.340039	146	ISRKLGDMRNSATFKSFEDRVGTIKSKVVGD	Q68E05;Q6FGS1;O43399;Q53GA0;B4DDV4;A0A087WZ51	Q68E05	Q68E05	Tumor protein D54
EIF3G	0.0208966	-0.112633	42	TSELLKGIPLATGDTSPEPELLPGAPLPPPK	K7ER90;K7EL20;Q6IAM0;O75821;A8K5K5;K7ENA8;B0AZV5;K7EL60	K7ER90	K7ER90	Eukaryotic translation initiation factor 3 subunit G
MAP4	0.0232111	0.207794	297	ALATKTEVALAKDMESPTKLDVTLAKDMQPS	E7EVA0;P27816;B4DM10;Q6NX68;A0A024R2V2;A0A024R2S1;H7C456;Q05D06	E7EVA0	E7EVA0	Microtubule-associated protein;Microtubule-associated protein 4
ATXN2L	0.0272338	0.239566	437	ELRKFGAQFKLQPSSSPENSLDPFPPRILKE	A0A024QZC0;A0A024QZB7;A0A024QZ91;Q8WWM7;H3BUF6	A0A024QZC0	A0A024QZC0	Ataxin-2-like protein
TALDO1	0.0565662	0.0918327	4	____________MSSSPVKRQRMESALDQLK	A0A140VK56;P37837;F2Z393;E9PM01;E9PKI8;B4DID5	A0A140VK56	A0A140VK56	Transaldolase
LOC115098;CCDC124	0.0645252	0.0802252	141	VPLEENVNRRVLEEGSVEARTIEDAIAVLSV	A0A024R7M8;Q96CT7	A0A024R7M8	A0A024R7M8	Coiled-coil domain-containing protein 124
HIST1H1B	0.082637	0.043988	18	ETAPAETATPAPVEKSPAKKKATKKAAGAGA	P16401;Q14463	P16401	P16401	Histone H1.5
PGRMC1	0.0907261	0.265397	57	LYKIVRGDQPAASGDSDDDEPPPLPRLKRRD	Q6IB11;O00264	Q6IB11	Q6IB11	Membrane-associated progesterone receptor component 1
DUT	0.132562	-0.044604	11	_____MPCSEETPAISPSKRARPAEVGGMQL	H0YNJ9	H0YNJ9	H0YNJ9
DKFZp686A1765;TPD52L2	0.170702	0.340039	12	____MDSAGQDINLNSPNKGLLSDSMTDVPV	Q68E05;Q6FGS1;O43399;Q53GA0;A0A087WYR3;A0A087WZ51;Q5J908	Q68E05	Q68E05	Tumor protein D54
NUCKS1	0.221068	0.168317	181	EKKMPKPRLKATVTPSPVKGKGKVGRPTASK	Q9H1E3	Q9H1E3	Q9H1E3	Nuclear ubiquitous casein and cyclin-dependent kinase substrate 1
BAG3	0.246892	0.122805	377	VEVKVPPAPVPCPPPSPGPSAVPSSPKSVAT	Q53GY1;O95817	Q53GY1	Q53GY1	BAG family molecular chaperone regulator 3
HIST1H1C	0.276468	0.256356	2	______________MSETAPAAPAAAPPAEK	P16403	P16403	P16403	Histone H1.2
STMN1	0.318848	0.094341	38	ILSPRSKESVPEFPLSPPKKKDLSLEEIQKK	B5BU83;P16949;Q96CE4;A0A140VJW2;A2A2D0;Q59G27	B5BU83	B5BU83	Stathmin
MARCKS	0.34828	0.0928478	101	EKGEPAAAAAPEAGASPVEKEAPAEGEAAEP	Q6NVI1;P29966	Q6NVI1	Q6NVI1	Myristoylated alanine-rich C-kinase substrate
RPL28	0.385168	-0.00259452	115	NKYRPDLRMAAIRRASAILRSQKPVMVKRKR	P46779;O60251	P46779	P46779	60S ribosomal protein L28
VDAC1	0.405509	0.573725	104	DQLARGLKLTFDSSFSPNTGKKNAKIKTGYK	A0A1L1UHR1;P21796;C9JI87	A0A1L1UHR1	A0A1L1UHR1	Voltage-dependent anion-selective channel protein 1
HIST1H1C	0.572587	0.256356	4	____________MSETAPAAPAAAPPAEKAP	P16403	P16403	P16403	Histone H1.2
HEL-S-102;HSPB1	0.678834	-0.0289934	82	AVAAPAYSRALSRQLSSGVSEIRHTADRWRV	V9HW43;P04792;B4DL87;F8WE04	V9HW43	V9HW43	Heat shock protein beta-1
HIST1H1B	0.749135	0.043988	2	______________MSETAPAETATPAPVEK	P16401;Q14463	P16401	P16401	Histone H1.5
HIST1H1B	0.749135	0.043988	4	____________MSETAPAETATPAPVEKSP	P16401;Q14463	P16401	P16401	Histone H1.5
KIAA0324;SRRM2	-2.28277	NA	761	PETRSRTPPRHRRSPSVSSPEPAEKSRSSRR	O60382;A0A140VK53;Q9UQ35	O60382	O60382	Serine/arginine repetitive matrix protein 2
SRRM1	-2.27411	NA	739	SRTPEPKKIKKAASPSPQSVRRVSSSRSVSG	E9PCT1;A0A0S2Z4W1;A9Z1X7;B7Z7U0;A0A0S2Z4Z6;Q8IYB3	E9PCT1	E9PCT1	Serine/arginine repetitive matrix protein 1
SET	-1.91701	NA	7	_________MAPKRQSPLPPQKKKPRPPPAL	Q5VXV3;Q01105;B2REB7	Q5VXV3	Q5VXV3	Protein SET
SRRM1	-1.78672	NA	260	LKVPKPEPIPEPKEPSPEKNSKKEKEKEKTR	E9PCT1;A0A0S2Z4W1;A9Z1X7;B7Z7U0;A0A0S2Z4Z6;Q8IYB3;M0R088;B4DED5	E9PCT1	E9PCT1	Serine/arginine repetitive matrix protein 1
TRA2A;HSU53209	-1.48805	NA	2	______________MSDVEENNFEGRVNVRE	F8WEH2;Q549U1;Q13595	F8WEH2	F8WEH2	Transformer-2 protein homolog alpha
PRPF4B	-1.19812	NA	432	SASHVADNDITPYLVSRFYRAPEIIIGKSYD	H0YDJ3;B4DZQ5;A0A024QZY5;Q13523	H0YDJ3	H0YDJ3	Serine/threonine-protein kinase PRP4 homolog
CFL2	-1.14516	NA	3	_____________MASGVTVNDEVIKVFNDM	Q549N0;Q9Y281;G3V2U0;F8WDN3	Q549N0	Q549N0	Cofilin-2
KRR1	-1.10702	NA	3	_____________MASPSLERPEKGAGKSEF	B4DMS5;Q13601	B4DMS5	B4DMS5	KRR1 small subunit processome component homolog
ERCC6;hCG_32740	-1.04803	NA	158	CTTSLRQINKIIEQLSPQAATSRDINRKLDS	A0JP10;Q03468;D6R9X7;A8K4Q3	A0JP10	A0JP10	DNA excision repair protein ERCC-6
SRRM1	-1.015	NA	615	QRRYSPSPPPKRRTASPPPPPKRRASPSPPP	E9PCT1;A0A0S2Z4W1;A9Z1X7;B7Z7U0;A0A0S2Z4Z6;Q8IYB3;M0R088	E9PCT1	E9PCT1	Serine/arginine repetitive matrix protein 1
PRPF4B	-1.0135	NA	429	DFGSASHVADNDITPYLVSRFYRAPEIIIGK	H0YDJ3;B4DZQ5;A0A024QZY5;Q13523	H0YDJ3	H0YDJ3	Serine/threonine-protein kinase PRP4 homolog
CDC5L	-0.952035	NA	276	FTKKRSKLVLPAPQISDAELQEVVKVGQASE	B4DSH1;B3KY60;Q99459	B4DSH1	B4DSH1	Cell division cycle 5-like protein
DKFZp434G1035;TCOF1	-0.944034	NA	22	KESSRKGWESRKRKLSGDQPAARTPRSKKKK	Q9UFD4;B4DRA2;J3KQ96;E7ETY2;Q13428	Q9UFD4	Q9UFD4	Treacle protein
KIAA0324;SRRM2	-0.902189	NA	1613	SSLPVQPEVALKRVPSPTPAPKEAVREGRPP	O60382;A0A140VK53;Q9UQ35	O60382	O60382	Serine/arginine repetitive matrix protein 2
SART3	-0.898557	NA	10	______MATAAETSASEPEAESKAGPKADGE	F8W667;F8VV04;Q15020	F8W667	F8W667	Squamous cell carcinoma antigen recognized by T-cells 3
PAK1IP1	-0.864731	NA	320	KVADMKESLPPAAEPSPVSKEQSKIGKKEPG	A0A0S2Z5C3;Q9NWT1	A0A0S2Z5C3	A0A0S2Z5C3	p21-activated protein kinase-interacting protein 1
NAP1L4	-0.836247	NA	7	_________MADHSFSDGVPSDSVEAAKNAS	E9PNW0;E9PJJ2;E9PS34;E9PNJ7;E9PKT8;C9J6D1;C9JZI7;A0A024RCC9;B7ZAK9;B7ZB83;B7ZAC7;B4DS05;Q99733;E9PKI2;C9J1B1;E9PP22	E9PNW0	E9PNW0	Nucleosome assembly protein 1-like 4
RSL1D1	-0.762902	NA	360	KKRGRGKAQVKATNESEDEIPQLVPIGKKTP	J3QSV6;A0PJ61;Q32Q62;O76021	J3QSV6	J3QSV6	Ribosomal L1 domain-containing protein 1
RSL1D1	-0.762902	NA	357	HGKKKRGRGKAQVKATNESEDEIPQLVPIGK	J3QSV6;A0PJ61;Q32Q62;O76021	J3QSV6	J3QSV6	Ribosomal L1 domain-containing protein 1
SHANK1	-0.73786	NA	483	SQGQSQPSAPTTKLSSGTLRSASSPRGARAR	H9KV90;Q9Y566	H9KV90	H9KV90	SH3 and multiple ankyrin repeat domains protein 1
ZXDA;ZXDB	-0.683202	NA	714	VGPLGSLDSLAMKNSSPEPQALTPSSKLTVD	A8K9H1;P98168;P98169	A8K9H1	A8K9H1	Zinc finger X-linked protein ZXDA;Zinc finger X-linked protein ZXDB
APEH	-0.627513	NA	86	KAESFFQTKALDVSASDDEIARLKKPDQAIK	C9JLK2;H7C393;H7C1U0;A0A024R2U9;C9JIF9;P13798	C9JLK2	C9JLK2	Acylamino-acid-releasing enzyme
HNRNPA1;HNRPA1;hCG_2020860	-0.600841	NA	6	__________MSKSESPKEPEQLRKLFIGGL	F8W6I7;Q6IPF2;A0A024RB53;A0A024RAZ7;P09651;A0A024RC46;B4DP35;F8VTQ5;F8W646;B4E0B5	F8W6I7	F8W6I7	Heterogeneous nuclear ribonucleoprotein A1;Heterogeneous nuclear ribonucleoprotein A1, N-terminally processed
TOP2A	-0.577054	NA	4	____________MEVSPLQPVNENMQVNKIK	P11388	P11388	P11388	DNA topoisomerase 2-alpha
NUFIP2	-0.573278	NA	112	LNGNAGEREISLKNLSSDEATNPISRVLNGN	Q7Z417	Q7Z417	Q7Z417	Nuclear fragile X mental retardation-interacting protein 2
PCBP2	-0.561204	NA	135	CVKQICVVMLETLSQSPPKGVTIPYRPKPSS	B4DRD7;H3BRU6;F8VZX2;Q15366	B4DRD7	B4DRD7	Poly(rC)-binding protein 2
NCAPD3	-0.555816	NA	442	RHRSRSLGVLPFTLNSGSPEKTCSQVSSYSL	Q96FA6;P42695	Q96FA6	Q96FA6	Condensin-2 complex subunit D3
SNAP23	-0.517024	NA	5	___________MDNLSSEEIQQRAHQITDES	H3BNG6;H3BU94;H3BNE1;H3BR18;H3BM38;H3BPJ0;A0A024R9R8;A8K287;O00161	H3BNG6	H3BNG6	Synaptosomal-associated protein;Synaptosomal-associated protein 23
SNAP23	-0.517024	NA	6	__________MDNLSSEEIQQRAHQITDESL	H3BNG6;H3BU94;H3BNE1;H3BR18;H3BM38;H3BPJ0;A0A024R9R8;A8K287;O00161	H3BNG6	H3BNG6	Synaptosomal-associated protein;Synaptosomal-associated protein 23
CHTF18;RUVBL	-0.516923	NA	871	AEASARVENSPQVDGSPPGLEGLLGGIGEKG	E7EXA6;Q96S08;A0A0D9SF58;Q8WVB6	E7EXA6	E7EXA6	Chromosome transmission fidelity protein 18 homolog
PLA2G4A	-0.497127	NA	669	ESIEYRRQNPSRCSVSLSNVEARRFFNKEFL	B4DZI4;A8K2S1;P47712	B4DZI4	B4DZI4	Cytosolic phospholipase A2;Phospholipase A2;Lysophospholipase
LARP1B	-0.488515	NA	60	KENRETKLNGPGENVSEDEAQSSNQRKRANK	Q659C4;G3V0E9;H0Y9K3;D6R9W6;D6RJB0	Q659C4	Q659C4	La-related protein 1B
HUWE1	-0.458277	NA	940	CIRIALPAPRGSGTASDDEFENLRIKGPNAV	Q5H924;A0A024R9Y3;A0A024R9U8;A0A024R9W5;Q7Z6Z7	Q5H924	Q5H924	E3 ubiquitin-protein ligase HUWE1
NAP1L4	-0.453439	NA	5	___________MADHSFSDGVPSDSVEAAKN	E9PNW0;E9PJJ2;E9PS34;E9PNJ7;E9PKT8;C9J6D1;C9JZI7;A0A024RCC9;B7ZAK9;B7ZB83;B7ZAC7;B4DS05;Q99733;E9PKI2;C9J1B1;E9PP22	E9PNW0	E9PNW0	Nucleosome assembly protein 1-like 4
SSFA2	-0.452912	NA	248	RYLFAKAGYPLRRSQSLPTTLLSPVRVVSSV	E7EUL7;B4E2E5;E9PHV5;P28290	E7EUL7	E7EUL7	Sperm-specific antigen 2
PPAN;PPAN-P2RY11	-0.441802	NA	119	RKKSLEGMKKARVGGSDEEASGIPSRTASLE	H7C446;A8MV53;A0A0A6YYI3;A0A0B4J1V8;Q9NQ55	H7C446	H7C446	Suppressor of SWI4 1 homolog
SEC14L5	-0.438186	NA	153	FGFENALEKIAMKQYTANVKRGKEVIEHYLN	K7ERV2;O43304	K7ERV2	K7ERV2	SEC14-like protein 5
DKFZp586G0322;MYCBP2	-0.413702	NA	274	SDAAKLRSDSHSRSLSPNHNTLQTLKSDGRM	Q9NWD4;Q9UG08;O75592	Q9NWD4	Q9NWD4	E3 ubiquitin-protein ligase MYCBP2
PRRC2C	-0.407081	NA	2107	QPRAGPIKAQKLPDLSPVENKEHKPGPIGKE	E7EPN9;Q9Y520;H7C5N8	E7EPN9	E7EPN9	Protein PRRC2C
NUFIP2	-0.366588	NA	571	TEHPVFPKAYELEKRTSPQVLGSILKSGTTS	Q7Z417	Q7Z417	Q7Z417	Nuclear fragile X mental retardation-interacting protein 2
HNRNPU	-0.36614	NA	4	____________MSSSPVNVKKLKVSELKEE	B4DLR3;Q00839;B3KX72	B4DLR3	B4DLR3	Heterogeneous nuclear ribonucleoprotein U
SRPK2	-0.348459	NA	103	EESSPSHDRSRTVSASSTGDLPKAKTRAADL	H7C5L6;A0A024R704;P78362	H7C5L6	H7C5L6	SRSF protein kinase 2;SRSF protein kinase 2 N-terminal;SRSF protein kinase 2 C-terminal
SCAMP3	-0.338339	NA	76	LPPPSAPSLQPSRKLSPTEPKNYGSYSTQAS	Q6FHJ5;O14828	Q6FHJ5	Q6FHJ5	Secretory carrier-associated membrane protein 3
APIP	-0.326422	NA	40	DMFVCDINEKDISGPSPSKKLKKSQCTPLFM	S4R3D6;B4DY17;Q96GX9	S4R3D6	S4R3D6	Methylthioribulose-1-phosphate dehydratase
RPS10;RPS10P5	-0.325041	NA	146	AVPPGADKKAEAGAGSATEFQFRGGFGRGRG	P46783;Q59GE4;Q9NQ39	P46783	P46783	40S ribosomal protein S10;Putative 40S ribosomal protein S10-like
LSM14A	-0.322966	NA	216	TASAHLPAPAAVGRRSPVSTRPLPSASQKAG	Q8ND56	Q8ND56	Q8ND56	Protein LSM14 homolog A
TNKS1BP1	-0.287354	NA	248	LSPSALKAKLRPRNRSAEEGELAESKSSQKE	Q86TK2;A0A024R542;Q9C0C2	Q86TK2	Q86TK2	182 kDa tankyrase-1-binding protein
PDS5B	-0.285461	NA	1383	QSTPQKGRGRPSKTPSPSQPKKNVRVGRSKQ	Q9NTI5	Q9NTI5	Q9NTI5	Sister chromatid cohesion protein PDS5 homolog B
DKFZp586G0322;MYCBP2	-0.276913	NA	272	LKSDAAKLRSDSHSRSLSPNHNTLQTLKSDG	Q9NWD4;Q9UG08;O75592	Q9NWD4	Q9NWD4	E3 ubiquitin-protein ligase MYCBP2
ZFC3H1	-0.271067	NA	354	GLQDKEQNLTRRISTSDILSEKKLGEDEEEL	O60293	O60293	O60293	Zinc finger C3H1 domain-containing protein
CARHSP1	-0.27035	NA	54	VPSPLPTRRTRTFSATVRASQGPVYKGVCKC	H3BTK3;I3L3X8;H3BSW7;H3BUY4;H3BPY5;H3BNU9;Q9Y2V2	H3BTK3	H3BTK3	Calcium-regulated heat stable protein 1
CCDC86	-0.263395	NA	18	TPLRRSRRLGGLRPESPESLTSVSRTRRALV	Q6ZW18;Q9H6F5;H0YG79	Q6ZW18	Q6ZW18	Coiled-coil domain-containing protein 86
SKIV2L;SKI2W	-0.260748	NA	256	TVSASPCSAPLARASSLEDLVLKEASTAVST	A0A024RCU1;B4E0N1;B4DM01;Q9NPK3;Q96BC0;O76046;Q15477	A0A024RCU1	A0A024RCU1	Helicase SKI2W
PALLD	-0.257373	NA	669	KLGFPKKASRTARIASDEEIQGTKDAVIQDL	B2RTX2;Q8WX93	B2RTX2	B2RTX2	Palladin
COPA	-0.255561	NA	173	TVRVWDISGLRKKNLSPGAVESDVRGITGVD	P53621	P53621	P53621	Coatomer subunit alpha;Xenin;Proxenin
RPS27	-0.249506	NA	11	_____MPLAKDLLHPSPEEEKRKHKKKRLVQ	P42677;Q5T4L4	P42677	P42677	40S ribosomal protein S27
HTATSF1	-0.23217	NA	668	KEVEDADEKLFEDDDSNEKLFDEEEDSSEKL	B4DRS4;O43719	B4DRS4	B4DRS4	HIV Tat-specific factor 1
MAPK1IP1L	-0.228726	NA	15	_MSDEFSLADALPEHSPAKTSAVSNTKPGQP	Q8NDC0	Q8NDC0	Q8NDC0	MAPK-interacting and spindle-stabilizing protein-like
DCAF11	-0.214871	NA	240	CVRDVSWHPFEEKIVSSSVRLQGLRVLAHVW	H0YL98	H0YL98	H0YL98
DCAF11	-0.214871	NA	242	RDVSWHPFEEKIVSSSVRLQGLRVLAHVWGL	H0YL98	H0YL98	H0YL98
ERCC5-201;BIVM-ERCC5;ERCC5-202;ERCC5	-0.18916	NA	216	ARGRNAPAAVDEGSISPRTLSAIKRALDDDE	B4E0X0;B4DSI5;B4DGQ2;A0A090HNM7;R4GMW8;Q59FZ7;A0A090J7P6;P28715	B4E0X0	B4E0X0	DNA repair protein complementing XP-G cells
ANAPC1	-0.177982	NA	223	DRLAWTRNFDFEGSLSPVIAPKKARPSETGS	H0Y564;Q9H1A4	H0Y564	H0Y564	Anaphase-promoting complex subunit 1
MAP7D1;RPRC1	-0.171591	NA	579	ETKKQDSKEANANGSSPEPVKAVEARSPGLQ	Q6NX58;D3DPS3;Q3KQU3;A1L1B7	Q6NX58	Q6NX58	MAP7 domain-containing protein 1
AGFG1;HRB	-0.169412	NA	103	DSAPTLHLNKGTPSQSPVVGRSQGQQQEKKQ	C9J2I0;B4DHC5;A0A024R458;B8ZZY2;A0A0S2Z444;A0A0S2Z3Y3;A0A0S2Z3Z1;A0A0S2Z462;P52594	C9J2I0	C9J2I0	Arf-GAP domain and FG repeat-containing protein 1
LIMA1	-0.148479	NA	72	KPLSPDSRASSLSESSPPKAMKFQAPARETC	F8VS07;B3KTW2;F8VQE1;B4DN52;Q53GG0;Q9UHB6;F8VRN8	F8VS07	F8VS07	LIM domain and actin-binding protein 1
TOE1	-0.147176	NA	5	___________MAADSDDGAVSAPAASDGGV	Q96GM8	Q96GM8	Q96GM8	Target of EGR1 protein 1
CDC23	-0.129876	NA	588	LPASLSANNTPTRRVSPLNLSSVTP______	Q9UJX2	Q9UJX2	Q9UJX2	Cell division cycle protein 23 homolog
FLJ00419;ZC3H18	-0.128425	NA	207	WRRSKSPKKKLGVSVSPSRARRRRKTSASSA	Q86YU5;H3BP01;E7ERS3;B4DTK7;Q86VM9	Q86YU5	Q86YU5	Zinc finger CCCH domain-containing protein 18
FLJ00419;ZC3H18	-0.128425	NA	209	RSKSPKKKLGVSVSPSRARRRRKTSASSASA	Q86YU5;H3BP01;E7ERS3;B4DTK7;Q86VM9	Q86YU5	Q86YU5	Zinc finger CCCH domain-containing protein 18
UBR4	-0.124593	NA	620	KAAPPPPPPPPPLESSPRVKSPSKQAPGEKG	Q5T4S7	Q5T4S7	Q5T4S7	E3 ubiquitin-protein ligase UBR4
DHX29	-0.0968016	NA	200	KSRPKFQSPQIQATISPPLQPKTKTYEEDPK	A0A087WYN9;Q7Z478	A0A087WYN9	A0A087WYN9	ATP-dependent RNA helicase DHX29
TFAP4	-0.0958569	NA	64	QNTQLKRFIQELSGSSPKRRRAEDKDEGIGS	I3L254;Q59GG3;Q6FHM5;Q01664	I3L254	I3L254	Transcription factor AP-4
HSPH1	-0.0953168	NA	628	NTCEPVVTQPKPKIESPKLERTPNGPNIDKK	B4DY72;B4DF68;A0A0A0MSM0;A0A024RDQ0;A0A024RDS1;Q92598;Q5TBM3	B4DY72	B4DY72	Heat shock protein 105 kDa
ITPR3	-0.0951818	NA	2340	KRRQRLGFVDVQNCISR______________	Q59ES2;Q14573	Q59ES2	Q59ES2	Inositol 1,4,5-trisphosphate receptor type 3
BAIAP2L1	-0.0882773	NA	416	EENETEAVTVPTPSPTPVRSISTVNLSENSS	Q9UHR4	Q9UHR4	Q9UHR4	Brain-specific angiogenesis inhibitor 1-associated protein 2-like protein 1
STK10	-0.081476	NA	438	QVAQEKQVAEQGGDLSPAANRSQKASQSRPN	O94804	O94804	O94804	Serine/threonine-protein kinase 10
RAVER1	-0.0794293	NA	14	__MAADVSVTHRPPLSPKSGAEVEAGDAAER	A0A087WZ13;Q8IY67	A0A087WZ13	A0A087WZ13	Ribonucleoprotein PTB-binding 1
NOLC1	-0.0776532	NA	417	RGGSISVQVNSIKFDSE______________	Q96J17;B2RAU8;A0A0A0MRM9;Q14978	Q96J17	Q96J17	Nucleolar and coiled-body phosphoprotein 1
DPM1	-0.077243	NA	7	_________MASLEVSRSPRRSRRELEVRSP	A0A0S2Z4U1;Q5QPJ9;A0A0S2Z4Y5;Q5QPK2;O60762	A0A0S2Z4U1	A0A0S2Z4U1	Dolichol-phosphate mannosyltransferase subunit 1
SPACIA2;FAM122B	-0.0690147	NA	81	PEKLYSPKRIDFTPVSPAPSPTRGFGKMFVS	B4DN12;G1UD80;G1UD79;Q7Z309	B4DN12	B4DN12	Protein FAM122B
SPACIA2;FAM122B	-0.0690147	NA	85	YSPKRIDFTPVSPAPSPTRGFGKMFVSSSGL	B4DN12;G1UD80;G1UD79;Q7Z309	B4DN12	B4DN12	Protein FAM122B
LIMA1	-0.0535284	NA	187	LERPAQLANARETPHSPGVEDAPIAKVGVLA	F8VS07;B3KTW2;F8VQE1;B4DN52;Q53GG0;Q9UHB6	F8VS07	F8VS07	LIM domain and actin-binding protein 1
PCDH7	-0.0524159	NA	304	SPSMGRYRSVNGGPGSPDLARHYKSSSPLPT	A0A087X2C4;H0YAH0;O60245	A0A087X2C4	A0A087X2C4	Protocadherin-7
AKT1S1	-0.0522768	NA	246	EDTQVFGDLPRPRLNTSDFQKLKRKY_____	A0A024QZF6;Q96B36	A0A024QZF6	A0A024QZF6	Proline-rich AKT1 substrate 1
SEC16A	-0.0448837	NA	459	LERAQQELVPPQQQASPPQLPKAMFSELSNP	A4QN19;A4QN18;F1T0I1;J3KNL6;O15027	A4QN19	A4QN19	Protein transport protein Sec16A
UBR4;ZUBR1	-0.0346383	NA	2718	RVLRPRNKRRHVTLPSSPRSNTPMGDKDDDD	Q5T4S7;X6RE05;A0A0A0MSW0;A0A024RAC9	Q5T4S7	Q5T4S7	E3 ubiquitin-protein ligase UBR4
GSK3B;DKFZp686D0638;GSK3A	-0.0304067	NA	215	DFGSAKQLVRGEPNVSYICSRYYRAPELIFG	Q6FI27;B5BUC0;P49841;Q68D16;A8MT37;A0A024R0L5;P49840	Q6FI27	Q6FI27	Glycogen synthase kinase-3 beta;Glycogen synthase kinase-3 alpha
TK1	-0.0244615	NA	15	_MSCINLPTVLPGSPSKTRGQIQVILGPMFS	K7ENW5;K7ES52;K7ERJ1;B5BUF9;B5BU32;K7ERV3;P04183	K7ENW5	K7ENW5	Thymidine kinase;Thymidine kinase, cytosolic
SORBS3	-0.0183493	NA	42	EPRLRLCDDGPQLPTSPRLTAAARSARHPSS	H0YAZ3;H0YB51;Q9BT70;B4DVR4;O60504	H0YAZ3	H0YAZ3	Vinexin
RNF20	-0.0140696	NA	136	LTERKALVVPEPEPDSDSNQERKDD______	C9J0A5;C9JXC9;Q05DC0;Q5VTR2	C9J0A5	C9J0A5	E3 ubiquitin-protein ligase BRE1A
CCNYL1	-0.0130692	NA	344	CEDKDLCRAAMRRSFSADNFIGIQRSKAILS	Q8N7R7	Q8N7R7	Q8N7R7	Cyclin-Y-like protein 1
SQSTM1	-0.00647756	NA	272	IDVEHGGKRSRLTPVSPESSSTEEKSSSQPS	Q13501;E7EMC7;B4E3V2	Q13501	Q13501	Sequestosome-1
RSBN1L	0.00537683	NA	6	__________MAEPPSPVHCVAAAAPTATVS	Q6PCB5	Q6PCB5	Q6PCB5	Round spermatid basic protein 1-like protein
CCDC86	0.00872579	NA	58	REPGPPPSVQRAGLGSPERPPKTSPGSPRLQ	Q6ZW18;Q9H6F5;H0YG79	Q6ZW18	Q6ZW18	Coiled-coil domain-containing protein 86
TRAFD1	0.0116171	NA	414	HVTEGIPRLDSQPQETSPELPRRRVRHQGDL	A0A024RBK4;O14545	A0A024RBK4	A0A024RBK4	TRAF-type zinc finger domain-containing protein 1
PAK2	0.0270133	NA	2	______________MSDNGELEDKPPAPPVR	A8K5M4;Q13177	A8K5M4	A8K5M4	Non-specific serine/threonine protein kinase;Serine/threonine-protein kinase PAK 2;PAK-2p27;PAK-2p34
HSP90AB1;HSP90AB3P	0.0362744	NA	226	YPITLYLEKEREKEISDDEAEEEKGEKEEED	A0A024RD80;P08238;B4DMA2;B4DGL0;Q6PK50;Q58FF7	A0A024RD80	A0A024RD80	Heat shock protein HSP 90-beta;Putative heat shock protein HSP 90-beta-3
FLJ00419;ZC3H18	0.0383322	NA	205	DPWRRSKSPKKKLGVSVSPSRARRRRKTSAS	Q86YU5;H3BP01;E7ERS3;B4DTK7;Q86VM9	Q86YU5	Q86YU5	Zinc finger CCCH domain-containing protein 18
GSK3B;DKFZp686D0638;GSK3A	0.0387027	NA	216	FGSAKQLVRGEPNVSYICSRYYRAPELIFGA	Q6FI27;B5BUC0;P49841;Q68D16;A8MT37;A0A024R0L5;P49840	Q6FI27	Q6FI27	Glycogen synthase kinase-3 beta;Glycogen synthase kinase-3 alpha
UBR4	0.057737	NA	619	EKAAPPPPPPPPPLESSPRVKSPSKQAPGEK	Q5T4S7	Q5T4S7	Q5T4S7	E3 ubiquitin-protein ligase UBR4
ZFC3H1	0.0583378	NA	948	LEQDRFGPNKMMRLDSSPVSSPRKHSAELIA	O60293	O60293	O60293	Zinc finger C3H1 domain-containing protein
NFIC	0.0634845	NA	330	PVKKTEMDKSPFNSPSPQDSPRLSSFTQHHR	Q6FI30;B7Z4T6;P08651	Q6FI30	Q6FI30	Nuclear factor 1;Nuclear factor 1 C-type
SLC35C2	0.0750792	NA	201	SRGDGGPKALKGLGSSPDLELLLRSSQREEG	B7Z6R4;B7Z6F2;Q9NQQ7	B7Z6R4	B7Z6R4	Solute carrier family 35 member C2
RAD51AP1	0.0778935	NA	103	LSVKELPTVTTNVQNSQDKSIEKHGSSKIET	F5H1Y0;H0YGT5;A8K313;Q96B01	F5H1Y0	F5H1Y0	RAD51-associated protein 1
HSP90AB1;HSP90AB2P	0.0784113	NA	255;177	EDKDDEEKPKIEDVGSDEEDDSGKDKKKKTK;ENKDDEEKPKIEDVGSDEEDDSGKDKKKKTK	A0A024RD80;P08238;B4DMA2;B4DGL0;Q6PK50;Q58FF8	A0A024RD80;Q58FF8	A0A024RD80	Heat shock protein HSP 90-beta;Putative heat shock protein HSP 90-beta 2
GIGYF2;TNRC15	0.0823773	NA	26	GPEWLRALSSGGSITSPPLSPALPKYKLADY	C9JW88;F8WCD5;C9JPV7;C9JXQ0;C9J0V6;C9JHT0;C9JRZ2;B4DLU7;C9JHW1;B4DRT8;E7ESB6;A0A024R4A5;I1E4Y6;Q6Y7W6	C9JW88	C9JW88	PERQ amino acid-rich with GYF domain-containing protein 2
RSRC2	0.0825148	NA	27	APEKTSPDRDKKKEQSEVSVSPRASKHHYSR	E9PI52;Q7L4I2	E9PI52	E9PI52	Arginine/serine-rich coiled-coil protein 2
API5	0.086538	NA	279	VEIGQKRASEDTTSGSPPKKSSAGPKRDARQ	H0YER7;B4DDR3;G3V1C3;Q9BZZ5	H0YER7	H0YER7	Apoptosis inhibitor 5
CCNY	0.0871815	NA	193	DKYKDLRRSARKRSASADNLTLPRWSPAIIS	B7Z8E4;B2RBH6;Q8ND76	B7Z8E4	B7Z8E4	Cyclin-Y
DKFZp434G1035;TCOF1	0.102976	NA	50	KKKKLGAGEGGEASVSPEKTSTTSKGKAKRD	Q9UFD4;B4DRA2;J3KQ96;E7ETY2;Q13428	Q9UFD4	Q9UFD4	Treacle protein
CSNK1E	0.11009	NA	66	VASTPASRIQPAGNTSPRAISRVDRERKVSM	H0Y5S9;H0Y682;Q5U045;Q53EZ1;B3KRV2;P49674	H0Y5S9	H0Y5S9	Casein kinase I isoform epsilon
MCM2	0.118226	NA	27	SSPAQRRRGNDPLTSSPGRSSRRTDALTSSP	F8WDM3;B3KXZ4;B7Z8Z6;P49736;C9J013;C9JZ21	F8WDM3	F8WDM3	DNA helicase;DNA replication licensing factor MCM2
FCHO2	0.120749	NA	403	PAISRHSPVQMNRNLSNEELTKSKPSAPPNE	Q0JRZ9	Q0JRZ9	Q0JRZ9	F-BAR domain only protein 2
pp14737;METTL10	0.125951	NA	100	PDNAIEKRKQYVKSLSRVLKVKGFFSNNVM_	Q8WYV4;Q8TC28;H3BQF6;Q5JPI9	Q8WYV4	Q8WYV4	Protein-lysine N-methyltransferase METTL10
MCM2	0.130065	NA	13	___MAESSESFTMASSPAQRRRGNDPLTSSP	F8WDM3;B3KXZ4;B7Z8Z6;P49736	F8WDM3	F8WDM3	DNA helicase;DNA replication licensing factor MCM2
PTPN12	0.130065	NA	316	ESTIEQIDKKLERNLSFEIKKVPLQEGPKSF	B4E105;Q05209	B4E105	B4E105	Protein-tyrosine-phosphatase;Tyrosine-protein phosphatase non-receptor type 12
LARP4B	0.132578	NA	146	RPSPSAMGKRLSREQSTPPKSPQ________	A0A087X183;H0Y4V9;Q92615	A0A087X183	A0A087X183	La-related protein 4B
LARP4B	0.132578	NA	147	PSPSAMGKRLSREQSTPPKSPQ_________	A0A087X183;H0Y4V9;Q92615	A0A087X183	A0A087X183	La-related protein 4B
UBR5	0.13386	NA	1545	SSYIIRNPQQRRISQSQPVRGRDEEQDDIVS	E7EMW7;O95071	E7EMW7	E7EMW7	E3 ubiquitin-protein ligase UBR5
U2AF2	0.135443	NA	2	______________MSDFDEFERQLNENKQE	B5BU25;P26368	B5BU25	B5BU25	Splicing factor U2AF 65 kDa subunit
PGM1	0.137108	NA	93	IIRKIKAIGGIILTASHNPGGPNGDFGIKFN	B4DFP1;B7Z6C2;P36871	B4DFP1	B4DFP1	Phosphoglucomutase-1
YRDC	0.140841	NA	37	EGPAGSRSGRLFRPPSPAPAAPGARLLRLPG	Q86U90	Q86U90	Q86U90	YrdC domain-containing protein, mitochondrial
TK1	0.143835	NA	13	___MSCINLPTVLPGSPSKTRGQIQVILGPM	K7ENW5;K7ES52;K7ERJ1;B5BUF9;B5BU32;K7ERV3;P04183	K7ENW5	K7ENW5	Thymidine kinase;Thymidine kinase, cytosolic
EYA4	0.165839	NA	132	SSGSKSRGRGRKNNPSPPPDSDLERVFVWDL	Q96CJ7;E7ESD5;B4DIV6;A0A0S2Z3Q2;E9PLN6;A0A0S2Z3V9;F2Z2Y1;B4DRQ6;O95677	Q96CJ7	Q96CJ7	Eyes absent homolog;Eyes absent homolog 4
ALG3	0.175745	NA	11	_____MAAGLRKRGRSGSAAQAEGLCKQWLQ	F8WF93;H7BZZ2;F8WE30;H7C0X4;Q92685	F8WF93	F8WF93	Dol-P-Man:Man(5)GlcNAc(2)-PP-Dol alpha-1,3-mannosyltransferase
FAM193A	0.219287	NA	998	SPGEHQQNSKLVLAESPQPKGKNK_______	E7EUR8;B7Z8P8;A0A1B0GVL4;P78312	E7EUR8	E7EUR8	Protein FAM193A
PHKB	0.274442	NA	4	____________MACSPDAVVSPSSAFLRSG	I3L3F2;H3BV13;H3BQ89;B4DQ16	I3L3F2	I3L3F2
MARCKSL1	0.286779	NA	22	KAPRGDVTAEEAAGASPAKANGQENGHVKSN	P49006	P49006	P49006	MARCKS-related protein
RPTOR	0.28773	NA	23	QRVLDTSSLTQSAPASPTNKGVHIHQAGGSP	I3L436;Q8N122	I3L436	I3L436	Regulatory-associated protein of mTOR
ZBTB7A	0.292475	NA	525	PSPGATATPGAPAQPSSPDARRNGQEKHFKD	O95365	O95365	O95365	Zinc finger and BTB domain-containing protein 7A
SRFBP1	0.300235	NA	205	KMEHGPKAVTIANSPSKPSEKDSVVSLESQK	Q8NEF9	Q8NEF9	Q8NEF9	Serum response factor-binding protein 1
LIG3	0.309878	NA	123	KAVVQAKLTTTGQVTSPVKGASFVTSTNPRK	K7ENR9;Q96DF0;K7ERZ5;P49916	K7ENR9	K7ENR9	DNA ligase 3
CCDC137	0.317822	NA	18	AGRGAAVSRVQAGPGSPRRARGRQQVQPLGK	I3L4F6;I3L0U5;H6QX63;Q6PK04	I3L4F6	I3L4F6	Coiled-coil domain-containing protein 137
KIAA1522	0.31865	NA	545	GTPTLPPKGLAGPPASPGKAQPPKPERVTSL	Q9P206	Q9P206	Q9P206	Uncharacterized protein KIAA1522
MAP7D1;RPRC1	0.335299	NA	382	SKRRASNEKESAAPASPAPSPAPSPTPAPPQ	Q6NX58;D3DPS3;Q3KQU3;H0YF21;B3KU03	Q6NX58	Q6NX58	MAP7 domain-containing protein 1
EIF4G1;EIF4G1 variant protein	0.341665	NA	277	RGRDAVKREAALPPVSPLKAALSEEELEKKS	Q96I65;E7EX73;B4DSI9;E9PGM1;E7EUU4;B4DGF1;B2RU10;B2RU06;Q4LE58;Q04637	Q96I65	Q96I65	Eukaryotic translation initiation factor 4 gamma 1
RRAGC;RRAGD	0.34344	NA	29	VVFHKMSPNETLFLESTNKIYKDDISNSSFV	D3DPT8;Q9HB90;Q9NQL2	D3DPT8	D3DPT8	Ras-related GTP-binding protein C;Ras-related GTP-binding protein D
SIRT1	0.350081	NA	16	MADEAALALQPGGSPSAAGADREAASSPAGE	A0A024QZQ1;Q96EB6	A0A024QZQ1	A0A024QZQ1	NAD-dependent protein deacetylase sirtuin-1;SirtT1 75 kDa fragment
CCDC86	0.38845	NA	91	AGLESPQGQPEPGAASPQRQQAPGPEPSQPL	Q6ZW18;Q9H6F5	Q6ZW18	Q6ZW18	Coiled-coil domain-containing protein 86
DGKD	0.405509	NA	679	FNNKRDEHPEKCRSRTKNMMWYGVLGTKELL	Q53SE4;A0A024R495;Q16760	Q53SE4	Q53SE4	Diacylglycerol kinase;Diacylglycerol kinase delta
LLDBP;RFC1	0.406866	NA	45	MKKNEENTKTKNKPLSPIKLTPTSVLDYFGT	Q14756;P35251;D6RAD2	Q14756	Q14756	Replication factor C subunit 1
PRRC2A	0.407957	NA	1219	PSKEPLKEKLIPGPLSPVARGGSNGGSNVGM	P48634;B4DLY2	P48634	P48634	Protein PRRC2A
EIF4G1;EIF4G1 variant protein	0.454763	NA	233	DRLDRARTPATKRSFSKEVEERSRERPSQPE	Q96I65;E7EX73;B4DSI9;E9PGM1;E7EUU4;B4DGF1;B2RU10;B2RU06;Q4LE58;Q04637	Q96I65	Q96I65	Eukaryotic translation initiation factor 4 gamma 1
ANKRD17	0.461025	NA	449	AQPGGVSRNSPLDCGSASPNKVASSSEQEAG	B3KU50;H0YM23;O75179	B3KU50	B3KU50	Ankyrin repeat domain-containing protein 17
PTTG1;PTTG;PTTG2	0.47696	NA	165	DEERELEKLFQLGPPSPVKMPSPPWESNLLQ	Q2VPE7;O95211;Q6IAL9;Q9NZH5;O95997	Q2VPE7	Q2VPE7	Securin-2;Securin
ABCF1	0.495166	NA	12	____MERLKKLSVPTSDEEDEVPAPKPRGGK	F5GYK6;A0PJ72;Q5STZ8;B4DNU2;Q2L6I2;Q8NE71	F5GYK6	F5GYK6	ATP-binding cassette sub-family F member 1
MAP7D1;RPRC1	0.586731	NA	298	ASPRARLSASTASELSPKSKARPSSPSTSWH	Q6NX58;D3DPS3;Q3KQU3;H0YF21;B3KU03	Q6NX58	Q6NX58	MAP7 domain-containing protein 1
	0.607001	NA	55	RRRFKMRRMKNVQEQSLEAGLARDLPAVLAP	A0A1B0GVV0;A0A1B0GUD6	A0A1B0GVV0	A0A1B0GVV0
RR2M;RRM2	0.610698	NA	20	RVPLAPITDPQQLQLSPLKGLSLVDKENT__	Q9UKM0;P31350	Q9UKM0	Q9UKM0	Ribonucleoside-diphosphate reductase subunit M2
BBX	0.691569	NA	183	KKLWAFPSDSSRDLPSPKKAKTEEMP_____	C9JYU6;C9JZA0;Q9P043;C9J8D0;C9JA69;A8K6U2;Q8WY36	C9JYU6	C9JYU6	HMG box transcription factor BBX
TOP2B	0.978748	NA	376	RAPKQKKVVEAVNSDSDSEFGIPKKTTTPKG	B4DLV2;Q8WTY5;Q59H80;Q71UH4;Q02880	B4DLV2	B4DLV2	DNA topoisomerase 2;DNA topoisomerase 2-beta
MAP2K2;DKFZp686L02273	1.03842	NA	98	FAGWLCKTLRLNQPGTPTRTAV_________	M0R1B6;B3KS97;Q7Z370;G5E9C7;P36507	M0R1B6	M0R1B6	Dual specificity mitogen-activated protein kinase kinase 2
EVPL	1.94731	NA	494	SRLASELQALKQKLATVQSRLKASAVESLRP	A8K2R8;A0A024R8L8;K7EKI0;B7ZLH8;Q92817	A8K2R8	A8K2R8	Envoplakin
WWOX	5.3529	NA	134	GRDFTGKVVVVTGANSGIGKASCHVGRILKH	F5H3R5	F5H3R5	F5H3R5
CCDC136;NAG6	5.58755	NA	186	QLQEELHRLTLPLPKSGLLLKSQELLTKLED	H0Y876;A0A024R731;H7C4R2;A0A024R758;Q96JN2	H0Y876	H0Y876	Coiled-coil domain-containing protein 136
LMNA	NA	-0.374956	394	LLEGEEERLRLSPSPTSQRSRGRASSHSSQT	Q5I6Y5;W8QEH3;P02545;Q8N519;Q3BDU5;Q5TCI8;B4DFR3;A0A0C4DGC5	Q5I6Y5	Q5I6Y5	Prelamin-A/C;Lamin-A/C
DDX48;EIF4A3	NA	-0.16877	12	____MATTATMATSGSARKRLLKEEDMTKVE	A0A024R8W0;P38919;I3L3H2	A0A024R8W0	A0A024R8W0	Eukaryotic initiation factor 4A-III;Eukaryotic initiation factor 4A-III, N-terminally processed
EIF3K	NA	-0.121148	191	VEKIDFDSVSSIMASSQ______________	K7ERF1;Q9UBQ5;K7EK53;U3LUI4;A0A087WVB9	K7ERF1	K7ERF1	Eukaryotic translation initiation factor 3 subunit K
RPS6	NA	-0.0529723	240	QEQIAKRRRLSSLRASTSKSESSQK______	Q96DV6;A2A3R6;P62753;A2A3R5	Q96DV6	Q96DV6	40S ribosomal protein S6
RPS6	NA	-0.0529723	241	EQIAKRRRLSSLRASTSKSESSQK_______	Q96DV6;A2A3R6;P62753;A2A3R5	Q96DV6	Q96DV6	40S ribosomal protein S6
HEL-S-103;HSPA1B;HSPA1A	NA	-0.0425043	631;699	GPGPGGFGAQGPKGGSGSGPTIEEVD_____	A8K5I0;A0A0G2JIW1;P0DMV9;P0DMV8;B4DFN9;B4DI39;B4E388;B4DNX1;B4E1T6;Q59EJ3	A8K5I0;Q59EJ3	A8K5I0	Heat shock 70 kDa protein 1B;Heat shock 70 kDa protein 1A
HEL-S-103;HSPA1B;HSPA1A	NA	-0.0425043	633;701	GPGGFGAQGPKGGSGSGPTIEEVD_______	A8K5I0;A0A0G2JIW1;P0DMV9;P0DMV8;B4DFN9;B4DI39;B4E388;B4DNX1;B4E1T6;Q59EJ3	A8K5I0;Q59EJ3	A8K5I0	Heat shock 70 kDa protein 1B;Heat shock 70 kDa protein 1A
UBAP2L	NA	0.0127519	464	KSPAVATSTAAPPPPSSPLPSKSTSAPQMSP	B4DYY5;F8W726;Q14157;B4DZJ6	B4DYY5	B4DYY5	Ubiquitin-associated protein 2-like
UBAP2L	NA	0.0127519	465	SPAVATSTAAPPPPSSPLPSKSTSAPQMSPG	B4DYY5;F8W726;Q14157;B4DZJ6	B4DYY5	B4DYY5	Ubiquitin-associated protein 2-like
LARP4	NA	0.0225222	594	TIPVSPPSTTKPSRASTASPCNNNINAATAV	Q71RC2;Q8WVX5	Q71RC2	Q71RC2	La-related protein 4
LARP4	NA	0.0225222	595	IPVSPPSTTKPSRASTASPCNNNINAATAVA	Q71RC2;Q8WVX5	Q71RC2	Q71RC2	La-related protein 4
G3BP;DKFZp686L1159;G3BP1	NA	0.0314447	230	PEPVLEETAPEDAQKSSSPAPADIAQTVQED	Q6FI03;Q5U0Q1;Q13283;Q32P45;Q53HH4;B7Z8K4	Q6FI03	Q6FI03	Ras GTPase-activating protein-binding protein 1
G3BP;DKFZp686L1159;G3BP1	NA	0.0314447	231	EPVLEETAPEDAQKSSSPAPADIAQTVQEDL	Q6FI03;Q5U0Q1;Q13283;Q32P45;Q53HH4;B7Z8K4	Q6FI03	Q6FI03	Ras GTPase-activating protein-binding protein 1
G3BP;DKFZp686L1159;G3BP1	NA	0.0314447	232	PVLEETAPEDAQKSSSPAPADIAQTVQEDLR	Q6FI03;Q5U0Q1;Q13283;Q32P45;Q53HH4;B7Z8K4	Q6FI03	Q6FI03	Ras GTPase-activating protein-binding protein 1
NCL	NA	0.0397997	121	TPGKKGATPGKALVATPGKKGAAIPAKGAKN	A0A024R4A0;P19338;B3KTP9;Q9BQ02;C9JYW2;C9JLB1;C9J1H7;C9JWL1	A0A024R4A0	A0A024R4A0	Nucleolin
BAG3	NA	0.122805	381	VPPAPVPCPPPSPGPSAVPSSPKSVATEERA	Q53GY1;O95817	Q53GY1	Q53GY1	BAG family molecular chaperone regulator 3
BAG3	NA	0.122805	385	PVPCPPPSPGPSAVPSSPKSVATEERAAPST	Q53GY1;O95817	Q53GY1	Q53GY1	BAG family molecular chaperone regulator 3
BAG3	NA	0.122805	386	VPCPPPSPGPSAVPSSPKSVATEERAAPSTA	Q53GY1;O95817	Q53GY1	Q53GY1	BAG family molecular chaperone regulator 3
PTMA;PTMAP7	NA	0.177996	9	_______MSDAAVDTSSEITTKDLKEKKEVV	B8ZZQ6;V9HVW6;Q15202;Q8TBK9;Q86YS2;Q53S24;Q15204;P06454;Q15203;Q7KZ52	B8ZZQ6	B8ZZQ6	Prothymosin alpha;Prothymosin alpha, N-terminally processed;Thymosin alpha-1
PTMA;PTMAP7	NA	0.177996	10	______MSDAAVDTSSEITTKDLKEKKEVVE	B8ZZQ6;V9HVW6;Q15202;Q8TBK9;Q86YS2;Q53S24;Q15204;P06454;Q15203;Q7KZ52	B8ZZQ6	B8ZZQ6	Prothymosin alpha;Prothymosin alpha, N-terminally processed;Thymosin alpha-1
ATXN2L	NA	0.239566	435	LEELRKFGAQFKLQPSSSPENSLDPFPPRIL	A0A024QZC0;A0A024QZB7;A0A024QZ91;Q8WWM7;H3BUF6	A0A024QZC0	A0A024QZC0	Ataxin-2-like protein
ATXN2L	NA	0.239566	436	EELRKFGAQFKLQPSSSPENSLDPFPPRILK	A0A024QZC0;A0A024QZB7;A0A024QZ91;Q8WWM7;H3BUF6	A0A024QZC0	A0A024QZC0	Ataxin-2-like protein
RTN4	NA	0.355793	11	_____MEDLDQSPLVSSSDSPPRPQPAFKYQ	Q9NQC3;Q53R94	Q9NQC3	Q9NQC3	Reticulon-4
RTN4	NA	0.355793	12	____MEDLDQSPLVSSSDSPPRPQPAFKYQF	Q9NQC3;Q53R94	Q9NQC3	Q9NQC3	Reticulon-4
RTN4	NA	0.355793	13	___MEDLDQSPLVSSSDSPPRPQPAFKYQFV	Q9NQC3;Q53R94	Q9NQC3	Q9NQC3	Reticulon-4
HMGCS1	NA	NA	505	PRLPATAAEPEAAVISNGEH___________	Q8N995;A0A024R059;Q01581	Q8N995	Q8N995	Hydroxymethylglutaryl-CoA synthase, cytoplasmic
MTMR2	NA	NA	558	QREISNRSTSSSERASSPAQCVTPVQTVV__	A0A024R3B7;A8K5G2;Q13614	A0A024R3B7	A0A024R3B7	Myotubularin-related protein 2
MTMR2	NA	NA	559	REISNRSTSSSERASSPAQCVTPVQTVV___	A0A024R3B7;A8K5G2;Q13614	A0A024R3B7	A0A024R3B7	Myotubularin-related protein 2
FTH1	NA	NA	109	SGLAEYLFDKHTLGDSDNES___________	G3V1D1;G3V192;Q6NZ44;B3KXC3;A0A024R525;Q6NS36;P02794	G3V1D1	G3V1D1	Ferritin;Ferritin heavy chain;Ferritin heavy chain, N-terminally processed
DDX55	NA	NA	563	LTTGKRTIKTVDLGISDLEDDC_________	F5H5U2;A0A024RBS0;Q8NHQ9	F5H5U2	F5H5U2	ATP-dependent RNA helicase DDX55
KLF16	NA	NA	91	HPDLLRRPGARSTSPSDSLPCSLAGSPAPSP	A0A087WWX5;D6W5Z8;Q9BXK1	A0A087WWX5	A0A087WWX5	Krueppel-like factor 16
KLF16	NA	NA	93	DLLRRPGARSTSPSDSLPCSLAGSPAPSPAP	A0A087WWX5;D6W5Z8;Q9BXK1	A0A087WWX5	A0A087WWX5	Krueppel-like factor 16
	NA	NA	7	_________DIQMTQSPSSVSASVGDRVTIT	A0A109PSY4	A0A109PSY4	A0A109PSY4
KIAA0324;SRRM2	NA	NA	1430	PRVPLSAYERVSGRTSPPLLDRARSRTPPSA	O60382;A0A140VK53;Q9UQ35	O60382	O60382	Serine/arginine repetitive matrix protein 2
CAPZA2	NA	NA	107	WNGRWRSEWKFTITPSTTQVVGILKIQVHYY	B4DE01;Q53GE2;Q53GC7;A4D0V4;P47755	B4DE01	B4DE01	F-actin-capping protein subunit alpha-2
ZNF276	NA	NA	383	DKALPLEAEPPPGPPSPSVTTEGQAVKPEPT	I6L9I3;A8K186;B4DIT3;Q8N554	I6L9I3	I6L9I3	Zinc finger protein 276
CSRP1;DKFZp686M148;DKFZp686P2249	NA	NA	169	PKGFGFGQGAGALVHSE______________	B3KVC9;B4DY28;P21291;E9PP21;Q6AI18;Q9BTA4;Q6ZMS3;Q6AWD1	B3KVC9	B3KVC9	Cysteine and glycine-rich protein 1
MCM2	NA	NA	26	ASSPAQRRRGNDPLTSSPGRSSRRTDALTSS	F8WDM3;B3KXZ4;B7Z8Z6;P49736;C9J013;C9JZ21	F8WDM3	F8WDM3	DNA helicase;DNA replication licensing factor MCM2
INO80B	NA	NA	336	RINLQMRLGGPEGPGSPLLAT__________	B4DJ22;B4DJ31;Q9C086	B4DJ22	B4DJ22	INO80 complex subunit B
MAP4;DKFZp547H1810	NA	NA	2296	DQREAQTLDSQIQETSI______________	E7EVA0;P27816;A0A024R2V0;Q86Y04;Q8NDS5	E7EVA0	E7EVA0	Microtubule-associated protein;Microtubule-associated protein 4
	NA	NA	3	_____________MWSGCGAAAAELRDCGSR	G8XV63	G8XV63	G8XV63
ZNF593	NA	NA	133	AVPTEVSTEVPEMDTST______________	O00488	O00488	O00488	Zinc finger protein 593
GFPT1	NA	NA	261	RGKDKKGSCNLSRVDSTTCLFPVEEKAVEYY	Q06210	Q06210	Q06210	Glutamine--fructose-6-phosphate aminotransferase [isomerizing] 1
RRP1B	NA	NA	706	NMTAEFKKTDKSILVSPTGPSRVAFDPEQKP	Q14684	Q14684	Q14684	Ribosomal RNA processing protein 1 homolog B
VSTM4	NA	NA	133	QPSDQGHYVCRVQEISRHRNKWTAWSNGSSA	Q8IW00	Q8IW00	Q8IW00	V-set and transmembrane domain-containing protein 4;Peptide Lv
	NA	NA	99	LENSIISAQKFLKLISNFSKVSGYKINVQKS	Q8N929	Q8N929	Q8N929
MCM2	NA	NA	25	MASSPAQRRRGNDPLTSSPGRSSRRTDALTS	F8WDM3;B3KXZ4;B7Z8Z6;P49736;C9J013;C9JZ21	F8WDM3	F8WDM3	DNA helicase;DNA replication licensing factor MCM2
ZNF593	NA	NA	132	LAVPTEVSTEVPEMDTST_____________	O00488	O00488	O00488	Zinc finger protein 593
ZNF593	NA	NA	134	VPTEVSTEVPEMDTST_______________	O00488	O00488	O00488	Zinc finger protein 593
ITPR3	NA	NA	1338	DLMESEEKLCIKVLRTLQQMLLKKTKYGDRG	Q59ES2;Q14573	Q59ES2	Q59ES2	Inositol 1,4,5-trisphosphate receptor type 3

### Sheet: Tabelle3
BCLAF1
LMNA
HEL-S-91;SRSF6
WIBG
LARP1
HEL-S-15;CFL1
DSTN;HEL32
GTPBP4
ZC3HAV1
NUCKS1
DKFZp686A1765;TPD52L2
RPS6
TRIM28
STMN1
DDX21
RPL30
DAP
LARP4
NCL
RPL14
PCBP1
ATXN2L
MYBBP1A
EIF3G
H1FX
HNRNPH1;HNRNPH2
ZYX
RPL4
HNRPK;HNRNPK
IGF2BP1
BAG3
PA2G4
ILF3
RPS17
YBX1
EIF2S2
HDGF
RPS8
PTMA;PTMAP7
MAP4
TALDO1
LOC115098;CCDC124
HIST1H1B
PGRMC1
DUT
HIST1H1C
MARCKS
RPL28
VDAC1
HEL-S-102;HSPB1
KIAA0324;SRRM2
SRRM1
SET
TRA2A;HSU53209
PRPF4B
CFL2
KRR1
ERCC6;hCG_32740
CDC5L
DKFZp434G1035;TCOF1
SART3
PAK1IP1
NAP1L4
RSL1D1
SHANK1
ZXDA;ZXDB
APEH
HNRNPA1;HNRPA1;hCG_2020860
TOP2A
NUFIP2
PCBP2
NCAPD3
SNAP23
CHTF18;RUVBL
PLA2G4A
LARP1B
HUWE1
SSFA2
PPAN;PPAN-P2RY11
SEC14L5
DKFZp586G0322;MYCBP2
PRRC2C
HNRNPU
SRPK2
SCAMP3
APIP
RPS10;RPS10P5
LSM14A
TNKS1BP1
PDS5B
ZFC3H1
CARHSP1
CCDC86
SKIV2L;SKI2W
PALLD
COPA
RPS27
HTATSF1
MAPK1IP1L
DCAF11
ERCC5-201;BIVM-ERCC5;ERCC5-202;ERCC5
ANAPC1
MAP7D1;RPRC1
AGFG1;HRB
LIMA1
TOE1
CDC23
FLJ00419;ZC3H18
UBR4
DHX29
TFAP4
HSPH1
ITPR3
BAIAP2L1
STK10
RAVER1
NOLC1
DPM1
SPACIA2;FAM122B
PCDH7
AKT1S1
SEC16A
UBR4;ZUBR1
GSK3B;DKFZp686D0638;GSK3A
TK1
SORBS3
RNF20
CCNYL1
SQSTM1
RSBN1L
TRAFD1
PAK2
HSP90AB1;HSP90AB3P
NFIC
SLC35C2
RAD51AP1
HSP90AB1;HSP90AB2P
GIGYF2;TNRC15
RSRC2
API5
CCNY
CSNK1E
MCM2
FCHO2
pp14737;METTL10
PTPN12
LARP4B
UBR5
U2AF2
PGM1
YRDC
EYA4
ALG3
FAM193A
PHKB
MARCKSL1
RPTOR
ZBTB7A
SRFBP1
LIG3
CCDC137
KIAA1522
EIF4G1;EIF4G1 variant protein
RRAGC;RRAGD
SIRT1
DGKD
LLDBP;RFC1
PRRC2A
ANKRD17
PTTG1;PTTG;PTTG2
ABCF1
RR2M;RRM2
BBX
TOP2B
MAP2K2;DKFZp686L02273
EVPL
WWOX
CCDC136;NAG6
